# SCENIC+: single-cell multiomic inference of enhancers and gene regulatory networks

**DOI:** 10.1101/2022.08.19.504505

**Authors:** Carmen Bravo González-Blas, Seppe De Winter, Gert Hulselmans, Nikolai Hecker, Irina Matetovici, Valerie Christiaens, Suresh Poovathingal, Jasper Wouters, Sara Aibar, Stein Aerts

**Affiliations:** VIB Center for Brain & Disease Research, Leuven, Belgium; Department of Human Genetics, KU Leuven, Leuven, Belgium; VIB Tech Watch, VIB Headquarters, Ghent, Belgium

## Abstract

Joint profiling of chromatin accessibility and gene expression of individual cells provides an opportunity to decipher enhancer-driven gene regulatory networks (eGRN). Here we present a new method for the inference of eGRNs, called SCENIC+. SCENIC+ predicts genomic enhancers along with candidate upstream transcription factors (TF) and links these enhancers to candidate target genes. Specific TFs for each cell type or cell state are predicted based on the concordance of TF binding site accessibility, TF expression, and target gene expression. To improve both recall and precision of TF identification, we curated and clustered more than 40,000 position weight matrices that we could associate with 1,553 human TFs. We validated and benchmarked each of the SCENIC+ components on diverse data sets from different species, including human peripheral blood mononuclear cell types, ENCODE cell lines, human melanoma cell states, and Drosophila retinal development. Next, we exploit SCENIC+ predictions to study conserved TFs, enhancers, and GRNs between human and mouse cell types in the cerebral cortex. Finally, we provide new capabilities that exploit the inferred eGRNs to study the dynamics of gene regulation along differentiation trajectories; to map regulatory activities onto tissues using spatial omics data; and to predict the effect of TF perturbations on cell state. SCENIC+ provides critical insight into gene regulation, starting from multiome atlases of scATAC-seq and scRNA-seq. The SCENIC+ suite is available as a set of Python modules at https://scenicplus.readthedocs.io.
