## Supplementary material for "SCENIC+: single-cell multiomic inference of enhancers and gene regulatory networks": Table S1

### Sheet: Hoja1
Table S1. Motif collections included in the SCENIC+ motif collection
Motif collection	Number of motifs	Description	Reference
Bergman	62	Included here are motif models in the form of position weight matrices (PWMs) for 56 Drosophila melanogaster transcription factors curated from 51 primary references. These curated data should be of use for verifying the results of computational motif inference projects in the genus Drosophila (e.g. the Tiffin database), and are derived from two different sources: in vitro binding site selection …	https://pubmed.ncbi.nlm.nih.gov/17238282/
c2h2_zfs	64	Cys2-His2 zinc finger (C2H2-ZF) proteins represent the largest class of putative human transcription factors (TFs). Their expansion and diversification in animals, and frequent association with the KRAB domain in vertebrates, suggest a widespread role in silencing endogenous retroelements (EREs). However, it is unknown whether most C2H2-ZFs even bind DNA, or what sequences they bind. We show that…	https://pubmed.ncbi.nlm.nih.gov/25690854/
cisbp	11491	The Catalog of Inferred Sequence Binding Preferences (CIS-BP) is a library of transcription factor (TF) DNA binding motifs and specificities. The data are organized in a user friendly manner for ease of searching, browsing, and downloading. CIS-BP also includes built-in web tools for scanning DNA sequences for putative TF binding sites, predicting the DNA binding motif of a given TF, and identify…	https://www.nature.com/articles/s41588-019-0411-1
dbtfbs	389	Transcription factor binding sites (TFBSs) are essential for gene regulation, but the majority of TFBSs remain unknown. To discover new TFBSs, we developed a computational pipeline to analyze human and mouse ChIP-seq (chromatin immunoprecipitation followed by sequencing) data. We found that the number of motif occurrences in ChIP-seq peaks is a highly effective quality-control criterion. Analyzin…	https://pubmed.ncbi.nlm.nih.gov/33975951/
desso	2786	DESSO is a database/web server that provides all identified sequence and shape motifs from a homonymous framework. This framework contains a deep learning model for motif pattern learning and a novel statistical model for motif instance identification. The performance of this framework was evaluated on the 690 ENCODE ChIP-seq datasets (ENCODE Downloads).	https://pubmed.ncbi.nlm.nih.gov/31372637/
elemento	619	Here, we describe the usage of Fastcompare, a simple and efficient comparative approach for finding short noncoding DNA (e.g., transcription factor binding sites) and mRNA (e.g., microRNA target sites) sequences that are globally conserved between two genomes. Fastcompare is based on the network-level conservation principle, according to which the connectivity of transcriptional regulatory networ…	https://pubmed.ncbi.nlm.nih.gov/17993685/
factorbook	6921	Factorbook is a transcription factor (TF)-centric web-based repository of integrative analysis associated with ENCODE ChIP-seq data. It includes de novo discovered motifs, chromatin features surrounding ChIP-seq peaks (histone modification patterns, DNase I cleavage footprints, and nucleosome positioning profiles), deep-learned models of sequence features driving TF binding, and integration with …	https://pubmed.ncbi.nlm.nih.gov/22955990/
fantom	169	Using Cap Analysis of Gene Expression (CAGE) we have mapped the sets of transcripts, transcription factors, promoters and enhancers active in the majority of mammalian primary cell types and a series of cancer cell lines, and tissues, which is described in two landmark papers in Nature. Around 30 publications from the project cover areas as diverse as primary cells, gene families, genome wide obs…	https://pubmed.ncbi.nlm.nih.gov/24670764/
flyfactorsurvey	688	The FlyFactorSurvey database summarizes a project using the bacterial one-hybrid method to systematically describe the binding site preferences of transcription factors in Drosophila melanogaster.	https://pubmed.ncbi.nlm.nih.gov/21097781/
hdpi	191	The hDPI database holds experimental protein-DNA interaction data for humans identified by protein microarray assays. The current release of hPDI contains 17,718 protein-DNA interactions for 1013 human DNA-binding proteins. These DNA-binding proteins include 493 human transcription factors (TFs) and 520 unconventional DNA binding proteins (uDBPs). Here TFs are defined as proteins either are annot…	https://pubmed.ncbi.nlm.nih.gov/19900953/
hocomoco	1302	HOmo sapiens COmprehensive MOdel COllection (HOCOMOCO) v11 provides transcription factor (TF) binding models for 680 human and 453 mouse TFs. In addition to basic mononucleotide position weight matrices (PWMs), HOCOMOCO provides dinucleotide position weight matrices based on ChIP-Seq data. ChIP-Seq data for motif discovery was extracted from GTRD database of BioUML platform.	https://pubmed.ncbi.nlm.nih.gov/29140464/
homer	436	HOMER (Hypergeometric Optimization of Motif EnRichment) is a suite of tools for Motif Discovery and next-gen sequencing analysis. It is a collection of command line programs for unix-style operating systems written in Perl and C++. HOMER was primarily written as a de novo motif discovery algorithm and is well suited for finding 8-20 bp motifs in large scale genomics data. HOMER contains many usef…	https://pubmed.ncbi.nlm.nih.gov/20513432/
idmmpmm	39	We suggest a new approach for discovery of DNA motifs specifically recognized by transcription factors. The approach is based on combined analysis of data obtained by different experimental methods, and is implemented as the ChIPMunk software. For 39 transcription factors of D. melanogaster we constructed the improved binding motifs, typically, short (∼10 bp) DNA segments that may specifically in…	https://link.springer.com/article/10.1134/S0006350909060013
jaspar	1956	The JASPAR CORE database contains a curated, non-redundant set of profiles from published articles. All profiles are derived from published collections of experimentally defined transcription factor binding sites for multi-cellular eukaryotes. The database represents a curated collection of target sequences. The binding sites were historically determined either in SELEX experiments, or by the col…	https://pubmed.ncbi.nlm.nih.gov/34850907/
kznf	938	KZNF: KRAB C2H2 zinc finger proteins (KZNFs) are the largest and most diverse family of human transcription factors, likely due to diversifying selection driven by novel endogenous retroelements (EREs), but the vast majority lack binding motifs or any functional data. Two recent studies analyzed a majority of the human KZNFs using either ChIP-seq ((SCHMITGES et al. 2016); 60 proteins) or ChIP-exo…	https://pubmed.ncbi.nlm.nih.gov/29146583/
neph	683	Regulatory factor binding to genomic DNA protects the underlying sequence from cleavage by DNase I, leaving nucleotide-resolution footprints. Using genomic DNase I footprinting across 41 diverse cell and tissue types, we detected 45 million transcription factor occupancy events within regulatory regions, representing differential binding to 8.4 million distinct short sequence elements. Here we sh…	https://pubmed.ncbi.nlm.nih.gov/22955618/
nitta	426	Divergent morphology of species has largely been ascribed to genetic differences in the tissue-specific expression of proteins, which could be achieved by divergence in cis-regulatory elements or by altering the binding specificity of transcription factors (TFs). The relative importance of the latter has been difficult to assess, as previous systematic analyses of TF binding specificity have been…	https://pubmed.ncbi.nlm.nih.gov/25779349/
predrem	2684	The PreDREM database is a collection of regulatory DNA motifs and motif modules predicted in DNase I hypersensitive sites (DHSs) from 349 human cell or tissue samples using the extended SIOMICS tool. SIOMICS, a de novo motif discovery tool recently published in NAR, identifies motifs by considering the co-occurrence of TFBSs of multiple motifs in short DNA regions of several hundred base pairs lo…	https://pubmed.ncbi.nlm.nih.gov/25725063/
scertf	196	ScerTF catalogs over 1200 position weight matrices (PWMs) for 196 different yeast transcription factors. They have curated 11 literature sources, benchmarked the published position-specific scoring matrices against in-vivo TF occupancy data and TF deletion experiments, and combined the most accurate models to produce a single collection of the best performing weight matrices for Saccharomyces cer…	https://pubmed.ncbi.nlm.nih.gov/22140105/
stark	232	Sequencing of multiple related species followed by comparative genomics analysis constitutes a powerful approach for the systematic understanding of any genome. Here, we use the genomes of 12 Drosophila species for the de novo discovery of functional elements in the fly. Each type of functional element shows characteristic patterns of change, or 'evolutionary signatures', dictated by its precise …	https://pubmed.ncbi.nlm.nih.gov/17994088/
swissregulon	2202	Swissregulon Database Swissregulon Database contains genome-wide annotations of regulatory sites. The predictions are based on Bayesian probabilistic analysis of a combination of input information including: - Experimentally determined binding sites reported in the literature. - Known sequence-specificities of transcription factors. - ChIP-chip and ChIP-seq data. - Alignments of orthologous non-c…	https://pubmed.ncbi.nlm.nih.gov/23180783/
taipale	820	Although the proteins that read the gene regulatory code, transcription factors (TFs), have been largely identified, it is not well known which sequences TFs can recognize. We have analyzed the sequence-specific binding of human TFs using high-throughput SELEX and ChIP sequencing. A total of 830 binding profiles were obtained, describing 239 distinctly different binding specificities. The models …	https://pubmed.ncbi.nlm.nih.gov/23332764/
taipale_cyt_meth	1787	The majority of CpG dinucleotides in the human genome are methylated at cytosine bases. However, active gene regulatory elements are generally hypomethylated relative to their flanking regions, and the binding of some transcription factors (TFs) is diminished by methylation of their target sequences. By analysis of 542 human TFs with methylation-sensitive SELEX (systematic evolution of ligands by…	https://pubmed.ncbi.nlm.nih.gov/28473536/
tfdimers	603	The binding of transcription factors (TFs) to their specific motifs in genomic regulatory regions is commonly studied in isolation. However, in order to elucidate the mechanisms of transcriptional regulation, it is essential to determine which TFs bind DNA cooperatively as dimers and to infer the precise nature of these interactions. So far, only a small number of such dimeric complexes are known…	https://pubmed.ncbi.nlm.nih.gov/23554463/
tiffin	120	A key step in understanding gene regulation is to identify the repertoire of transcription factor binding motifs (TFBMs) that form the building blocks of promoters and other regulatory elements. Identifying these experimentally is very laborious, and the number of TFBMs discovered remains relatively small, especially when compared with the hundreds of transcription factor genes predicted in metaz…	https://pubmed.ncbi.nlm.nih.gov/17238282/
transfac_public	398	TRANSFAC® provides data on eukaryotic transcription factors, their experimentally-proven binding sites, consensus binding sequences (positional weight matrices) and regulated genes. For a modest academic/non-profit price, subscription to TRANSFAC® Professional provides full access to regularly updated content that goes well beyond the breadth and depth of content offered by others, as well as mor…	https://pubmed.ncbi.nlm.nih.gov/16381825/
transfac_pro	9944
yetfasco	244	YeTFaSCo is a collection of all available TF specificities for the yeast Saccharomyces cerevisiae in Position Frequency Matrix (PFM) or Position Weight Matrix (PWM) formats. The specificities are evaluated for quality using several metrics	https://pubmed.ncbi.nlm.nih.gov/22102575/
