## Supplementary material for "SCENIC+: single-cell multiomic inference of enhancers and gene regulatory networks": Table S2

### Sheet: TableS2
Table S2. ENCODE ChIP-seq data sets used for motif enrichment and GRN inference benchmarks
File.accession	Assay	Biosample.term.name	Experiment.accession	Experiment.target	sample_name
ENCFF391QTP	TF ChIP-seq	HepG2	ENCSR000BLF	HNF4A	HepG2_HNF4A
ENCFF968HSD	TF ChIP-seq	HepG2	ENCSR000BHP	FOSL2	HepG2_FOSL2
ENCFF831ZWS	TF ChIP-seq	GM12878	ENCSR000BRI	RUNX3	GM12878_RUNX3
ENCFF431FHJ	TF ChIP-seq	MCF-7	ENCSR000BSU	JUND	MCF-7_JUND
ENCFF510QRQ	TF ChIP-seq	IMR-90	ENCSR000EFH	MAFK	IMR-90_MAFK
ENCFF588XNR	TF ChIP-seq	HepG2	ENCSR000EEX	CEBPB	HepG2_CEBPB
ENCFF282UAF	TF ChIP-seq	GM12878	ENCSR000BGY	IRF4	GM12878_IRF4
ENCFF528SBB	TF ChIP-seq	GM12878	ENCSR000EUL	NR2C2	GM12878_NR2C2
ENCFF112QUK	TF ChIP-seq	HepG2	ENCSR000EEW	ESRRA	HepG2_ESRRA
ENCFF636UZV	TF ChIP-seq	MCF-7	ENCSR000BSR	CEBPB	MCF-7_CEBPB
ENCFF949MSR	TF ChIP-seq	GM12878	ENCSR000BHD	PAX5	GM12878_PAX5
ENCFF858KWK	TF ChIP-seq	HepG2	ENCSR000BQI	CEBPB	HepG2_CEBPB
ENCFF285TOC	TF ChIP-seq	MCF-7	ENCSR000BSS	ELF1	MCF-7_ELF1
ENCFF698ZTM	TF ChIP-seq	K562	ENCSR000FAT	STAT2	K562_STAT2
ENCFF565TYG	TF ChIP-seq	K562	ENCSR000FAF	NFE2	K562_NFE2
ENCFF787JRO	TF ChIP-seq	HepG2	ENCSR000BNJ	HNF4G	HepG2_HNF4G
ENCFF560XZO	TF ChIP-seq	MCF-7	ENCSR000BSP	REST	MCF-7_REST
ENCFF648ERA	TF ChIP-seq	HepG2	ENCSR000EVS	NR2C2	HepG2_NR2C2
ENCFF020RCX	TF ChIP-seq	MCF-7	ENCSR000EWV	GATA3	MCF-7_GATA3
ENCFF603QNY	TF ChIP-seq	K562	ENCSR000EGD	BACH1	K562_BACH1
ENCFF035UNH	TF ChIP-seq	K562	ENCSR000BKU	YY1	K562_YY1
ENCFF219ODE	TF ChIP-seq	K562	ENCSR000BLI	E2F6	K562_E2F6
ENCFF913HIT	TF ChIP-seq	HepG2	ENCSR000BMZ	ELF1	HepG2_ELF1
ENCFF204SVL	TF ChIP-seq	K562	ENCSR000BMH	YY1	K562_YY1
ENCFF175KFQ	TF ChIP-seq	GM12878	ENCSR000BMI	SRF	GM12878_SRF
ENCFF993ILN	TF ChIP-seq	GM12878	ENCSR000BGE	SRF	GM12878_SRF
ENCFF605QZD	TF ChIP-seq	HepG2	ENCSR000BRO	MYBL2	HepG2_MYBL2
ENCFF267CGE	TF ChIP-seq	K562	ENCSR000EGU	IRF1	K562_IRF1
ENCFF776TAQ	TF ChIP-seq	HepG2	ENCSR000EVQ	TCF7L2	HepG2_TCF7L2
ENCFF953FQC	TF ChIP-seq	K562	ENCSR000EGK	IRF1	K562_IRF1
ENCFF327RID	TF ChIP-seq	GM12878	ENCSR000BKA	ETS1	GM12878_ETS1
ENCFF009JAQ	TF ChIP-seq	K562	ENCSR000BMD	ELF1	K562_ELF1
ENCFF065ETI	TF ChIP-seq	K562	ENCSR000EGH	JUN	K562_JUN
ENCFF533MYZ	TF ChIP-seq	IMR-90	ENCSR000EFI	CTCF	IMR-90_CTCF
ENCFF784CXA	TF ChIP-seq	K562	ENCSR000BMV	FOSL1	K562_FOSL1
ENCFF880YJV	TF ChIP-seq	HepG2	ENCSR000BGM	USF1	HepG2_USF1
ENCFF105CIT	TF ChIP-seq	GM12878	ENCSR000BGI	USF1	GM12878_USF1
ENCFF003DMC	TF ChIP-seq	IMR-90	ENCSR000EFE	MXI1	IMR-90_MXI1
ENCFF034DMF	TF ChIP-seq	K562	ENCSR000EFS	JUN	K562_JUN
ENCFF575YSW	TF ChIP-seq	GM12878	ENCSR000BMB	ELF1	GM12878_ELF1
ENCFF556ZCT	TF ChIP-seq	MCF-7	ENCSR000BUI	FOSL2	MCF-7_FOSL2
ENCFF120CFQ	TF ChIP-seq	GM12878	ENCSR000BUF	CREB1	GM12878_CREB1
ENCFF833RMP	TF ChIP-seq	Panc1	ENCSR000BJO	REST	Panc1_REST
ENCFF346LMH	TF ChIP-seq	HepG2	ENCSR000BVM	NR2F2	HepG2_NR2F2
ENCFF691LLS	TF ChIP-seq	MCF-7	ENCSR000DML	CTCF	MCF-7_CTCF
ENCFF748CZJ	TF ChIP-seq	K562	ENCSR000EGM	CTCF	K562_CTCF
ENCFF522BSB	TF ChIP-seq	HepG2	ENCSR000EEE	CEBPB	HepG2_CEBPB
ENCFF067ILX	TF ChIP-seq	GM12878	ENCSR000DYY	E2F4	GM12878_E2F4
ENCFF895MIM	TF ChIP-seq	HepG2	ENCSR000EEF	USF2	HepG2_USF2
ENCFF089SVR	TF ChIP-seq	HepG2	ENCSR000BHU	RXRA	HepG2_RXRA
ENCFF535OOE	TF ChIP-seq	HepG2	ENCSR000EEI	JUND	HepG2_JUND
ENCFF859YQF	TF ChIP-seq	GM12878	ENCSR000BJD	RXRA	GM12878_RXRA
ENCFF309IVD	TF ChIP-seq	IMR-90	ENCSR000EFM	CEBPB	IMR-90_CEBPB
ENCFF075BCK	TF ChIP-seq	K562	ENCSR000EFV	MAX	K562_MAX
ENCFF204OSW	TF ChIP-seq	MCF-7	ENCSR000EWT	TCF7L2	MCF-7_TCF7L2
ENCFF354TUU	TF ChIP-seq	K562	ENCSR000BKM	GATA2	K562_GATA2
ENCFF692MYN	TF ChIP-seq	HepG2	ENCSR000EEV	NR3C1	HepG2_NR3C1
ENCFF366OZI	TF ChIP-seq	K562	ENCSR000EWM	GATA1	K562_GATA1
ENCFF637XHF	TF ChIP-seq	K562	ENCSR000BMW	REST	K562_REST
ENCFF477GCR	TF ChIP-seq	GM12878	ENCSR000BGR	PBX3	GM12878_PBX3
ENCFF369NQN	TF ChIP-seq	HepG2	ENCSR000BRP	TEAD4	HepG2_TEAD4
ENCFF358WHI	TF ChIP-seq	MCF-7	ENCSR000DMQ	MYC	MCF-7_MYC
ENCFF588MNK	TF ChIP-seq	HepG2	ENCSR000DLR	MYC	HepG2_MYC
ENCFF102TZY	TF ChIP-seq	HepG2	ENCSR000BNI	FOXA2	HepG2_FOXA2
ENCFF582VZU	TF ChIP-seq	IMR-90	ENCSR000EFD	RFX5	IMR-90_RFX5
ENCFF652FOM	TF ChIP-seq	K562	ENCSR000BLK	SRF	K562_SRF
ENCFF414NIC	TF ChIP-seq	K562	ENCSR000FAU	STAT1	K562_STAT1
ENCFF712ESX	TF ChIP-seq	HepG2	ENCSR000DUG	CTCF	HepG2_CTCF
ENCFF595KVY	TF ChIP-seq	GM12878	ENCSR000BNG	MEF2C	GM12878_MEF2C
ENCFF189VXX	TF ChIP-seq	K562	ENCSR000EGZ	MXI1	K562_MXI1
ENCFF633XKF	TF ChIP-seq	K562	ENCSR000BNL	SP2	K562_SP2
ENCFF071KAU	TF ChIP-seq	K562	ENCSR000EHG	USF2	K562_USF2
ENCFF315FGM	TF ChIP-seq	GM12878	ENCSR000EAG	RELA	GM12878_RELA
ENCFF849HLL	TF ChIP-seq	GM12878	ENCSR000BGF	REST	GM12878_REST
ENCFF496VNG	TF ChIP-seq	K562	ENCSR000EWF	YY1	K562_YY1
ENCFF399SVV	TF ChIP-seq	GM12878	ENCSR000BNP	YY1	GM12878_YY1
ENCFF570YMS	TF ChIP-seq	HepG2	ENCSR000BVL	CREB1	HepG2_CREB1
ENCFF703MFI	TF ChIP-seq	K562	ENCSR000BNK	CTCFL	K562_CTCFL
ENCFF613UIO	TF ChIP-seq	HepG2	ENCSR000EEC	MAFF	HepG2_MAFF
ENCFF068VJY	TF ChIP-seq	HepG2	ENCSR000AMA	CTCF	HepG2_CTCF
ENCFF901OIG	TF ChIP-seq	K562	ENCSR000BGW	SPI1	K562_SPI1
ENCFF537TLY	TF ChIP-seq	K562	ENCSR000EGJ	MYC	K562_MYC
ENCFF468SLN	TF ChIP-seq	GM12878	ENCSR000DZI	MXI1	GM12878_MXI1
ENCFF527LGG	TF ChIP-seq	GM12878	ENCSR000DYQ	ESRRA	GM12878_ESRRA
ENCFF228XIZ	TF ChIP-seq	K562	ENCSR000FAG	MYC	K562_MYC
ENCFF071GUO	TF ChIP-seq	HepG2	ENCSR000EEU	HNF4A	HepG2_HNF4A
ENCFF219BPE	TF ChIP-seq	HepG2	ENCSR000EEO	SREBF1	HepG2_SREBF1
ENCFF168PIR	TF ChIP-seq	K562	ENCSR000EWJ	E2F6	K562_E2F6
ENCFF233NBA	TF ChIP-seq	K562	ENCSR000BPJ	CTCF	K562_CTCF
ENCFF412KSE	TF ChIP-seq	GM12878	ENCSR000BKB	MEF2A	GM12878_MEF2A
ENCFF896VHR	TF ChIP-seq	GM12878	ENCSR000EUM	YY1	GM12878_YY1
ENCFF233ZVY	TF ChIP-seq	GM12878	ENCSR000EYV	JUND	GM12878_JUND
ENCFF092ZER	TF ChIP-seq	Panc1	ENCSR000EXL	TCF7L2	Panc1_TCF7L2
ENCFF232JXJ	TF ChIP-seq	HepG2	ENCSR000EET	HSF1	HepG2_HSF1
ENCFF238KYV	TF ChIP-seq	K562	ENCSR000FCE	ETV6	K562_ETV6
ENCFF580XNP	TF ChIP-seq	K562	ENCSR000DKA	GATA2	K562_GATA2
ENCFF592ZYU	TF ChIP-seq	K562	ENCSR000ATM	REST	K562_REST
ENCFF676AYN	TF ChIP-seq	HepG2	ENCSR000BTM	MAX	HepG2_MAX
ENCFF107XSH	TF ChIP-seq	HepG2	ENCSR000EDZ	MAFK	HepG2_MAFK
ENCFF263QJP	TF ChIP-seq	K562	ENCSR000EGV	BHLHE40	K562_BHLHE40
ENCFF110ELV	TF ChIP-seq	K562	ENCSR000BRQ	CEBPB	K562_CEBPB
ENCFF534TJA	TF ChIP-seq	HepG2	ENCSR000EEA	RFX5	HepG2_RFX5
ENCFF137ZTB	TF ChIP-seq	K562	ENCSR000EFO	CUX1	K562_CUX1
ENCFF562RHB	TF ChIP-seq	K562	ENCSR000BRS	NR2F2	K562_NR2F2
ENCFF269NDW	TF ChIP-seq	HepG2	ENCSR000EDS	MAX	HepG2_MAX
ENCFF811LRR	TF ChIP-seq	HepG2	ENCSR000BMO	FOXA1	HepG2_FOXA1
ENCFF254DEQ	TF ChIP-seq	HepG2	ENCSR000BIE	CTCF	HepG2_CTCF
ENCFF264IZC	TF ChIP-seq	HepG2	ENCSR000EEH	NRF1	HepG2_NRF1
ENCFF397VNT	TF ChIP-seq	K562	ENCSR000BKO	SP1	K562_SP1
ENCFF754QKG	TF ChIP-seq	HepG2	ENCSR000EDU	MXI1	HepG2_MXI1
ENCFF723RKV	TF ChIP-seq	HepG2	ENCSR000DLS	CTCF	HepG2_CTCF
ENCFF295KJW	TF ChIP-seq	MCF-7	ENCSR000BST	GATA3	MCF-7_GATA3
ENCFF181HMS	TF ChIP-seq	HepG2	ENCSR000BKE	ATF3	HepG2_ATF3
ENCFF382LAV	TF ChIP-seq	K562	ENCSR000EGN	JUND	K562_JUND
ENCFF485RGS	TF ChIP-seq	GM12878	ENCSR000DKU	MYC	GM12878_MYC
ENCFF128CPM	TF ChIP-seq	K562	ENCSR000EGO	RFX5	K562_RFX5
ENCFF848FRL	TF ChIP-seq	GM12878	ENCSR000BGU	EBF1	GM12878_EBF1
ENCFF032QWT	TF ChIP-seq	MCF-7	ENCSR000DMO	CTCF	MCF-7_CTCF
ENCFF051NBN	TF ChIP-seq	K562	ENCSR000DJY	JUNB	K562_JUNB
ENCFF745XAJ	TF ChIP-seq	HepG2	ENCSR000EEJ	IRF3	HepG2_IRF3
ENCFF178SFK	TF ChIP-seq	K562	ENCSR000DJX	JUND	K562_JUND
ENCFF100SVR	TF ChIP-seq	K562	ENCSR000AKO	CTCF	K562_CTCF
ENCFF084IPM	TF ChIP-seq	K562	ENCSR000FAI	FOS	K562_FOS
ENCFF916TCD	TF ChIP-seq	GM12878	ENCSR000BJY	ATF3	GM12878_ATF3
ENCFF014BOZ	TF ChIP-seq	GM12878	ENCSR000DZU	USF2	GM12878_USF2
ENCFF469KYB	TF ChIP-seq	K562	ENCSR000EHE	CEBPB	K562_CEBPB
ENCFF525GNX	TF ChIP-seq	HepG2	ENCSR000BLE	FOXA1	HepG2_FOXA1
ENCFF590IBE	TF ChIP-seq	HepG2	ENCSR000EEK	JUN	HepG2_JUN
ENCFF047MDZ	TF ChIP-seq	GM12878	ENCSR000BQS	REST	GM12878_REST
ENCFF022UGZ	TF ChIP-seq	K562	ENCSR000FCC	NFE2	K562_NFE2
ENCFF282HXS	TF ChIP-seq	MCF-7	ENCSR000DMP	MYC	MCF-7_MYC
ENCFF918JKZ	TF ChIP-seq	MCF-7	ENCSR000BUK	GABPA	MCF-7_GABPA
ENCFF191MKO	TF ChIP-seq	K562	ENCSR000BKT	USF1	K562_USF1
ENCFF757XDN	TF ChIP-seq	K562	ENCSR000EWG	GATA2	K562_GATA2
ENCFF397FAV	TF ChIP-seq	GM12878	ENCSR000DYS	JUND	GM12878_JUND
ENCFF537ART	TF ChIP-seq	K562	ENCSR000EWH	NR2C2	K562_NR2C2
ENCFF178MHF	TF ChIP-seq	K562	ENCSR000FCB	MITF	K562_MITF
ENCFF444AWD	TF ChIP-seq	GM12878	ENCSR000DYR	CUX1	GM12878_CUX1
ENCFF567AON	TF ChIP-seq	HepG2	ENCSR000BJK	GABPA	HepG2_GABPA
ENCFF152XNU	TF ChIP-seq	MCF-7	ENCSR000BUX	EGR1	MCF-7_EGR1
ENCFF710LWH	TF ChIP-seq	MCF-7	ENCSR000DWH	CTCF	MCF-7_CTCF
ENCFF277JRQ	TF ChIP-seq	HepG2	ENCSR000BJL	REST	HepG2_REST
ENCFF742DJG	TF ChIP-seq	GM12878	ENCSR000DZQ	EBF1	GM12878_EBF1
ENCFF673OMA	TF ChIP-seq	K562	ENCSR000EHJ	STAT1	K562_STAT1
ENCFF322ZYR	TF ChIP-seq	K562	ENCSR000EGR	NFYA	K562_NFYA
ENCFF878QEB	TF ChIP-seq	MCF-7	ENCSR000BUL	MAX	MCF-7_MAX
ENCFF214UAD	TF ChIP-seq	K562	ENCSR000EGI	MAFF	K562_MAFF
ENCFF983YAM	TF ChIP-seq	K562	ENCSR000EHB	TAL1	K562_TAL1
ENCFF390ICD	TF ChIP-seq	K562	ENCSR000BNE	EGR1	K562_EGR1
ENCFF210JFM	TF ChIP-seq	K562	ENCSR000DOG	ATF3	K562_ATF3
ENCFF293ERD	TF ChIP-seq	GM12878	ENCSR000DNM	NFYB	GM12878_NFYB
ENCFF752GPP	TF ChIP-seq	K562	ENCSR000BLP	MAX	K562_MAX
ENCFF803OZU	TF ChIP-seq	MCF-7	ENCSR000DMV	CTCF	MCF-7_CTCF
ENCFF992NCU	TF ChIP-seq	K562	ENCSR000EGL	IRF1	K562_IRF1
ENCFF942UAN	TF ChIP-seq	GM12878	ENCSR000BMQ	EGR1	GM12878_EGR1
ENCFF255ZZJ	TF ChIP-seq	HepG2	ENCSR000BID	BHLHE40	HepG2_BHLHE40
ENCFF845EKX	TF ChIP-seq	GM12878	ENCSR000DYV	MAFK	GM12878_MAFK
ENCFF355PDF	TF ChIP-seq	K562	ENCSR000EFT	GATA1	K562_GATA1
ENCFF500NYB	TF ChIP-seq	K562	ENCSR000DWE	CTCF	K562_CTCF
ENCFF766KMZ	TF ChIP-seq	GM12878	ENCSR681NOM	CEBPB	GM12878_CEBPB
ENCFF665VSU	TF ChIP-seq	HepG2	ENCSR000EEB	MAFK	HepG2_MAFK
ENCFF711GHB	TF ChIP-seq	K562	ENCSR000FBC	STAT2	K562_STAT2
ENCFF445SMC	TF ChIP-seq	GM12878	ENCSR501DKS	TCF7	GM12878_TCF7
ENCFF362FSL	TF ChIP-seq	MCF-7	ENCSR000DMS	CTCF	MCF-7_CTCF
ENCFF064KTG	TF ChIP-seq	K562	ENCSR000FAE	MAX	K562_MAX
ENCFF995NIH	TF ChIP-seq	GM12878	ENCSR000BGT	BATF	GM12878_BATF
ENCFF118CIK	TF ChIP-seq	Panc1	ENCSR000BPK	REST	Panc1_REST
ENCFF258BSJ	TF ChIP-seq	HepG2	ENCSR488EES	NFE2L2	HepG2_NFE2L2
ENCFF943RYR	TF ChIP-seq	HepG2	ENCSR000BOT	REST	HepG2_REST
ENCFF457PPK	TF ChIP-seq	HepG2	ENCSR000EDT	BHLHE40	HepG2_BHLHE40
ENCFF650NPL	TF ChIP-seq	K562	ENCSR000FAH	JUN	K562_JUN
ENCFF224ONU	TF ChIP-seq	PC-3	ENCSR359LOD	CTCF	PC-3_CTCF
ENCFF431BTV	TF ChIP-seq	K562	ENCSR000EHH	NRF1	K562_NRF1
ENCFF340TYT	TF ChIP-seq	GM12878	ENCSR331HPA	GABPA	GM12878_GABPA
ENCFF875FTQ	TF ChIP-seq	GM12878	ENCSR000AKB	CTCF	GM12878_CTCF
ENCFF988KBB	TF ChIP-seq	K562	ENCSR000FAV	STAT1	K562_STAT1
ENCFF239TWR	TF ChIP-seq	K562	ENCSR000BSO	CREB1	K562_CREB1
ENCFF701YZD	TF ChIP-seq	K562	ENCSR000EHK	STAT1	K562_STAT1
ENCFF121HWY	TF ChIP-seq	MCF-7	ENCSR000AHD	CTCF	MCF-7_CTCF
ENCFF681ZCY	TF ChIP-seq	MCF-7	ENCSR555PBN	MAFK	MCF-7_MAFK
ENCFF218ABK	TF ChIP-seq	K562	ENCSR863KUB	TCF7	K562_TCF7
ENCFF586ONV	TF ChIP-seq	HepG2	ENCSR445ACU	SOX13	HepG2_SOX13
ENCFF863WXR	TF ChIP-seq	MCF-7	ENCSR176EXN	JUN	MCF-7_JUN
ENCFF010GNM	TF ChIP-seq	K562	ENCSR000EGQ	NFYB	K562_NFYB
ENCFF949UNU	TF ChIP-seq	MCF-7	ENCSR924TVL	RFX5	MCF-7_RFX5
ENCFF989QUL	TF ChIP-seq	MCF-7	ENCSR866QPZ	ATF7	MCF-7_ATF7
ENCFF538KAC	TF ChIP-seq	K562	ENCSR869IUD	ATF2	K562_ATF2
ENCFF088MWJ	TF ChIP-seq	MCF-7	ENCSR897JAS	CREB1	MCF-7_CREB1
ENCFF613MMC	TF ChIP-seq	MCF-7	ENCSR954WVZ	ESRRA	MCF-7_ESRRA
ENCFF026JRJ	TF ChIP-seq	HepG2	ENCSR000EZP	SREBF1	HepG2_SREBF1
ENCFF656HBZ	TF ChIP-seq	MCF-7	ENCSR560BUE	CTCF	MCF-7_CTCF
ENCFF736BBI	TF ChIP-seq	K562	ENCSR494TDU	NRF1	K562_NRF1
ENCFF968PCO	TF ChIP-seq	MCF-7	ENCSR000EWS	GATA3	MCF-7_GATA3
ENCFF681ZSC	TF ChIP-seq	K562	ENCSR851BNE	MEIS2	K562_MEIS2
ENCFF545GQV	TF ChIP-seq	K562	ENCSR000BNV	MEF2A	K562_MEF2A
ENCFF548PTA	TF ChIP-seq	MCF-7	ENCSR000BUO	TEAD4	MCF-7_TEAD4
ENCFF851MKW	TF ChIP-seq	K562	ENCSR000EGS	MYC	K562_MYC
ENCFF289REJ	TF ChIP-seq	MCF-7	ENCSR000BVA	SRF	MCF-7_SRF
ENCFF030JAA	TF ChIP-seq	GM12878	ENCSR000DNN	NFYA	GM12878_NFYA
ENCFF118UAU	TF ChIP-seq	HepG2	ENCSR000BLV	SRF	HepG2_SRF
ENCFF229GHV	TF ChIP-seq	K562	ENCSR000BLO	GABPA	K562_GABPA
ENCFF906LPI	TF ChIP-seq	GM12878	ENCSR000DKV	CTCF	GM12878_CTCF
ENCFF191XWU	TF ChIP-seq	HepG2	ENCSR928API	RFX1	HepG2_RFX1
ENCFF358JGG	TF ChIP-seq	MCF-7	ENCSR000BUY	NR2F2	MCF-7_NR2F2
ENCFF642TLM	TF ChIP-seq	GM12878	ENCSR408JQO	IRF3	GM12878_IRF3
ENCFF478IXR	TF ChIP-seq	K562	ENCSR124BJR	ETV6	K562_ETV6
ENCFF083ONS	TF ChIP-seq	GM12878	ENCSR000BQT	TCF3	GM12878_TCF3
ENCFF479TYE	TF ChIP-seq	IMR-90	ENCSR124AIG	FOS	IMR-90_FOS
ENCFF931FKR	TF ChIP-seq	K562	ENCSR000BNU	ATF3	K562_ATF3
ENCFF524CXC	TF ChIP-seq	GM12878	ENCSR009MBP	HSF1	GM12878_HSF1
ENCFF882NGM	TF ChIP-seq	K562	ENCSR000DMA	CTCF	K562_CTCF
ENCFF352VWV	TF ChIP-seq	Panc1	ENCSR000BUP	REST	Panc1_REST
ENCFF435KPE	TF ChIP-seq	GM12878	ENCSR000BRG	EGR1	GM12878_EGR1
ENCFF306INL	TF ChIP-seq	MCF-7	ENCSR569XNP	FOS	MCF-7_FOS
ENCFF737LSE	TF ChIP-seq	GM12878	ENCSR000BGQ	SPI1	GM12878_SPI1
ENCFF618XMB	TF ChIP-seq	K562	ENCSR000EGX	MAFK	K562_MAFK
ENCFF164PZP	TF ChIP-seq	HepG2	ENCSR000BGK	JUND	HepG2_JUND
ENCFF883STO	TF ChIP-seq	HepG2	ENCSR000BNT	YY1	HepG2_YY1
ENCFF098DWK	TF ChIP-seq	K562	ENCSR508DQA	FOXK2	K562_FOXK2
ENCFF327GOE	TF ChIP-seq	K562	ENCSR000EFU	ELK1	K562_ELK1
ENCFF158NUX	TF ChIP-seq	K562	ENCSR795IYP	JUNB	K562_JUNB
ENCFF960GQN	TF ChIP-seq	K562	ENCSR970NKQ	NR2F1	K562_NR2F1
ENCFF081PPZ	TF ChIP-seq	K562	ENCSR563LLO	E2F1	K562_E2F1
ENCFF101LXM	TF ChIP-seq	K562	ENCSR797SWM	MITF	K562_MITF
ENCFF445KAK	TF ChIP-seq	MCF-7	ENCSR197DJH	SREBF1	MCF-7_SREBF1
ENCFF807VJJ	TF ChIP-seq	HepG2	ENCSR066EBK	FOXA2	HepG2_FOXA2
ENCFF877LDT	TF ChIP-seq	K562	ENCSR376WCJ	IRF2	K562_IRF2
ENCFF288QRK	TF ChIP-seq	K562	ENCSR638QHV	ELF4	K562_ELF4
ENCFF061WSS	TF ChIP-seq	MCF-7	ENCSR135ANT	NRF1	MCF-7_NRF1
ENCFF085IVZ	TF ChIP-seq	K562	ENCSR837EYC	NRF1	K562_NRF1
ENCFF069PCC	TF ChIP-seq	MCF-7	ENCSR000DMR	CTCF	MCF-7_CTCF
ENCFF749PQG	TF ChIP-seq	IMR-90	ENCSR513UQG	USF2	IMR-90_USF2
ENCFF588QHN	TF ChIP-seq	K562	ENCSR106FRG	TAL1	K562_TAL1
ENCFF228LEU	TF ChIP-seq	GM12878	ENCSR626VUC	ETV6	GM12878_ETV6
ENCFF816NKN	TF ChIP-seq	K562	ENCSR991ELG	SP1	K562_SP1
ENCFF706KVN	TF ChIP-seq	K562	ENCSR757IIU	HMBOX1	K562_HMBOX1
ENCFF857FTE	TF ChIP-seq	MCF-7	ENCSR382WLL	ELK1	MCF-7_ELK1
ENCFF288HUQ	TF ChIP-seq	MCF-7	ENCSR017CEO	CUX1	MCF-7_CUX1
ENCFF665OQJ	TF ChIP-seq	K562	ENCSR115SMW	PKNOX1	K562_PKNOX1
ENCFF903SXE	TF ChIP-seq	K562	ENCSR302AWT	FOXK2	K562_FOXK2
ENCFF479CNG	TF ChIP-seq	K562	ENCSR414TYY	RUNX1	K562_RUNX1
ENCFF253EQL	TF ChIP-seq	K562	ENCSR998AJK	NRF1	K562_NRF1
ENCFF098LEB	TF ChIP-seq	K562	ENCSR788RSW	SOX6	K562_SOX6
ENCFF178MQH	TF ChIP-seq	K562	ENCSR077DKV	CREM	K562_CREM
ENCFF174ZQS	TF ChIP-seq	GM12878	ENCSR839XZU	CREM	GM12878_CREM
ENCFF542HMG	TF ChIP-seq	GM12878	ENCSR739IHN	TBX21	GM12878_TBX21
ENCFF366NSE	TF ChIP-seq	MCF-7	ENCSR062HDL	HSF1	MCF-7_HSF1
ENCFF641UFE	TF ChIP-seq	HepG2	ENCSR047BUZ	ATF2	HepG2_ATF2
ENCFF017AOM	TF ChIP-seq	HepG2	ENCSR714YZG	ETV4	HepG2_ETV4
ENCFF330SQR	TF ChIP-seq	MCF-7	ENCSR038RXU	GABPA	MCF-7_GABPA
ENCFF902YXA	TF ChIP-seq	K562	ENCSR359NFW	USF2	K562_USF2
ENCFF139KEA	TF ChIP-seq	K562	ENCSR178NTX	CUX1	K562_CUX1
ENCFF607IYA	TF ChIP-seq	MCF-7	ENCSR475SOC	ELF1	MCF-7_ELF1
ENCFF771BYE	TF ChIP-seq	HepG2	ENCSR171FUX	FOXK2	HepG2_FOXK2
ENCFF070TER	TF ChIP-seq	K562	ENCSR740NPG	BACH1	K562_BACH1
ENCFF579PUD	TF ChIP-seq	MCF-7	ENCSR126YEB	FOXA1	MCF-7_FOXA1
ENCFF649TLZ	TF ChIP-seq	K562	ENCSR620VIC	CEBPG	K562_CEBPG
ENCFF088QKH	TF ChIP-seq	K562	ENCSR017GBO	TFDP1	K562_TFDP1
ENCFF025WJO	TF ChIP-seq	K562	ENCSR390VGH	MNT	K562_MNT
ENCFF847AGG	TF ChIP-seq	HepG2	ENCSR112ALD	CREB1	HepG2_CREB1
ENCFF557SHR	TF ChIP-seq	MCF-7	ENCSR423RTK	GATA3	MCF-7_GATA3
ENCFF242EFH	TF ChIP-seq	K562	ENCSR979QYJ	MNT	K562_MNT
ENCFF715XXH	TF ChIP-seq	MCF-7	ENCSR897ZXU	E2F8	MCF-7_E2F8
ENCFF185QGO	TF ChIP-seq	MCF-7	ENCSR546KCN	FOSL2	MCF-7_FOSL2
ENCFF576XLC	TF ChIP-seq	K562	ENCSR737UST	ZNF740	K562_ZNF740
ENCFF548UNE	TF ChIP-seq	HepG2	ENCSR029LBT	FOXP1	HepG2_FOXP1
ENCFF906AHX	TF ChIP-seq	HepG2	ENCSR369YUK	FOXP1	HepG2_FOXP1
ENCFF263OKH	TF ChIP-seq	GM12878	ENCSR014YCR	ATF7	GM12878_ATF7
ENCFF084IWE	TF ChIP-seq	MCF-7	ENCSR582ZOA	NFIB	MCF-7_NFIB
ENCFF668XUF	TF ChIP-seq	K562	ENCSR975SSR	ELF1	K562_ELF1
ENCFF419MBS	TF ChIP-seq	GM12878	ENCSR897MMC	JUNB	GM12878_JUNB
ENCFF808DZW	TF ChIP-seq	K562	ENCSR178DEG	NR2C1	K562_NR2C1
ENCFF310QRZ	TF ChIP-seq	K562	ENCSR750LYM	NR2C2	K562_NR2C2
ENCFF625FSG	TF ChIP-seq	K562	ENCSR290MUH	GABPA	K562_GABPA
ENCFF658HPR	TF ChIP-seq	Panc1	ENCSR203QEB	CTCF	Panc1_CTCF
ENCFF263BRN	TF ChIP-seq	HepG2	ENCSR518WPL	NR2F6	HepG2_NR2F6
ENCFF688RBD	TF ChIP-seq	MCF-7	ENCSR265WJC	KLF4	MCF-7_KLF4
ENCFF947KSU	TF ChIP-seq	K562	ENCSR145TSJ	ATF4	K562_ATF4
ENCFF431LXW	TF ChIP-seq	MCF-7	ENCSR505NMN	E2F4	MCF-7_E2F4
ENCFF406CRS	TF ChIP-seq	HepG2	ENCSR545FXC	ATF7	HepG2_ATF7
ENCFF649UBD	TF ChIP-seq	K562	ENCSR239ZLZ	FOSL1	K562_FOSL1
ENCFF158VJX	TF ChIP-seq	K562	ENCSR710WLO	MGA	K562_MGA
ENCFF471GVN	TF ChIP-seq	K562	ENCSR162IEM	MYBL2	K562_MYBL2
ENCFF920ISK	TF ChIP-seq	K562	ENCSR847LBF	FOXJ2	K562_FOXJ2
ENCFF885ECB	TF ChIP-seq	MCF-7	ENCSR125ZYC	KLF9	MCF-7_KLF9
ENCFF567YVX	TF ChIP-seq	MCF-7	ENCSR702BYX	NFIB	MCF-7_NFIB
ENCFF302PEW	TF ChIP-seq	GM12878	ENCSR590KEQ	ARNT	GM12878_ARNT
ENCFF721EDF	TF ChIP-seq	K562	ENCSR744WOO	TCF12	K562_TCF12
ENCFF408BSH	TF ChIP-seq	K562	ENCSR720HUL	E2F1	K562_E2F1
ENCFF881IWX	TF ChIP-seq	K562	ENCSR796ITY	NFIC	K562_NFIC
ENCFF995TVP	TF ChIP-seq	K562	ENCSR490LWA	CEBPG	K562_CEBPG
ENCFF101RSD	TF ChIP-seq	K562	ENCSR211LTF	EGR1	K562_EGR1
ENCFF292CHB	TF ChIP-seq	K562	ENCSR028UIU	ATF3	K562_ATF3
ENCFF032WFK	TF ChIP-seq	K562	ENCSR832OGB	LEF1	K562_LEF1
ENCFF910WNK	TF ChIP-seq	HepG2	ENCSR096IIB	ETV5	HepG2_ETV5
ENCFF379GPO	TF ChIP-seq	GM12878	ENCSR961PPA	ATF2	GM12878_ATF2
ENCFF619ITL	TF ChIP-seq	HepG2	ENCSR853ADA	NRF1	HepG2_NRF1
ENCFF626DLW	TF ChIP-seq	MCF-7	ENCSR620DUQ	CREB1	MCF-7_CREB1
ENCFF406MNL	TF ChIP-seq	K562	ENCSR512NLO	MNT	K562_MNT
ENCFF257RQS	TF ChIP-seq	K562	ENCSR024CNP	EGR1	K562_EGR1
ENCFF903XPB	TF ChIP-seq	GM12878	ENCSR987MTA	BHLHE40	GM12878_BHLHE40
ENCFF871DGT	TF ChIP-seq	GM12878	ENCSR841NDX	ELF1	GM12878_ELF1
ENCFF126CKR	TF ChIP-seq	GM12878	ENCSR725VFL	TCF12	GM12878_TCF12
ENCFF611RSS	TF ChIP-seq	GM12878	ENCSR514VYD	NR2F1	GM12878_NR2F1
ENCFF661BKD	TF ChIP-seq	HepG2	ENCSR730TBC	MNT	HepG2_MNT
ENCFF407WDS	TF ChIP-seq	K562	ENCSR742IDN	NR2C1	K562_NR2C1
ENCFF802OMS	TF ChIP-seq	K562	ENCSR171CAY	E2F7	K562_E2F7
ENCFF080VWC	TF ChIP-seq	GM12878	ENCSR784VIQ	NR2C1	GM12878_NR2C1
ENCFF412NVZ	TF ChIP-seq	MCF-7	ENCSR502NRF	ELF1	MCF-7_ELF1
