## Supplementary material for "SCENIC+: single-cell multiomic inference of enhancers and gene regulatory networks": Table S3

### Sheet: filtered_metadata
Table S3. ENCODE TF perturbation data sets used for the GRN inference benchmark
File.accession	Assay	Biosample.term.name	Experiment.target	Biosample.genetic.modifications.categories	Technical.replicate.s.	sample_name
ENCFF620EQE	CRISPR RNA-seq	K562	CHCHD3	deletion	1	K562_CHCHD3_CRISPR-RNA-seq_1
ENCFF834OMH	CRISPR RNA-seq	K562	CHCHD3	deletion	2	K562_CHCHD3_CRISPR-RNA-seq_2
ENCFF754MBP	CRISPR RNA-seq	HepG2	CTCF	deletion	1	HepG2_CTCF_CRISPR-RNA-seq_1
ENCFF926MKW	CRISPR RNA-seq	HepG2	CTCF	deletion	2	HepG2_CTCF_CRISPR-RNA-seq_2
ENCFF796GNX	CRISPR RNA-seq	HepG2	ZNF574	deletion	1	HepG2_ZNF574_CRISPR-RNA-seq_1
ENCFF623BKV	CRISPR RNA-seq	HepG2	ZNF574	deletion	2	HepG2_ZNF574_CRISPR-RNA-seq_2
ENCFF210EZU	CRISPR RNA-seq	K562	SMAD4	deletion	1	K562_SMAD4_CRISPR-RNA-seq_1
ENCFF205PJP	CRISPR RNA-seq	K562	SMAD4	deletion	2	K562_SMAD4_CRISPR-RNA-seq_2
ENCFF497VEP	CRISPR RNA-seq	K562	ZNF574	deletion	2	K562_ZNF574_CRISPR-RNA-seq_2
ENCFF003EPT	CRISPR RNA-seq	K562	ZNF574	deletion	1	K562_ZNF574_CRISPR-RNA-seq_1
ENCFF108TFN	CRISPR RNA-seq	K562	ERN1	deletion	2	K562_ERN1_CRISPR-RNA-seq_2
ENCFF836NJC	CRISPR RNA-seq	K562	ERN1	deletion	1	K562_ERN1_CRISPR-RNA-seq_1
ENCFF907HXZ	CRISPR RNA-seq	HepG2	ERN1	deletion	2	HepG2_ERN1_CRISPR-RNA-seq_2
ENCFF726EPA	CRISPR RNA-seq	HepG2	ERN1	deletion	1	HepG2_ERN1_CRISPR-RNA-seq_1
ENCFF500LTM	CRISPR RNA-seq	K562	E4F1	deletion	2	K562_E4F1_CRISPR-RNA-seq_2
ENCFF894GOT	CRISPR RNA-seq	K562	E4F1	deletion	1	K562_E4F1_CRISPR-RNA-seq_1
ENCFF760IAA	CRISPR RNA-seq	HepG2	SMAD2	deletion	1	HepG2_SMAD2_CRISPR-RNA-seq_1
ENCFF382KDR	CRISPR RNA-seq	HepG2	SMAD2	deletion	2	HepG2_SMAD2_CRISPR-RNA-seq_2
ENCFF597IYI	CRISPR RNA-seq	HepG2	YBX1	deletion	1	HepG2_YBX1_CRISPR-RNA-seq_1
ENCFF202YFV	CRISPR RNA-seq	HepG2	YBX1	deletion	2	HepG2_YBX1_CRISPR-RNA-seq_2
ENCFF060FPC	shRNA RNA-seq	K562	FUBP1	interference	1	K562_FUBP1_shRNA-RNA-seq_1
ENCFF233GTP	shRNA RNA-seq	K562	FUBP1	interference	2	K562_FUBP1_shRNA-RNA-seq_2
ENCFF878LBU	shRNA RNA-seq	HepG2	FUBP1	interference	1	HepG2_FUBP1_shRNA-RNA-seq_1
ENCFF553JBC	shRNA RNA-seq	HepG2	FUBP1	interference	2	HepG2_FUBP1_shRNA-RNA-seq_2
ENCFF109ROC	shRNA RNA-seq	K562	NUP35	interference	1	K562_NUP35_shRNA-RNA-seq_1
ENCFF084QSF	shRNA RNA-seq	K562	NUP35	interference	2	K562_NUP35_shRNA-RNA-seq_2
ENCFF523JTQ	CRISPR RNA-seq	K562	CIZ1	deletion	1	K562_CIZ1_CRISPR-RNA-seq_1
ENCFF578CUQ	CRISPR RNA-seq	K562	CIZ1	deletion	2	K562_CIZ1_CRISPR-RNA-seq_2
ENCFF113WMD	CRISPR RNA-seq	HepG2	SMAD4	deletion	1	HepG2_SMAD4_CRISPR-RNA-seq_1
ENCFF085UPS	CRISPR RNA-seq	HepG2	SMAD4	deletion	2	HepG2_SMAD4_CRISPR-RNA-seq_2
ENCFF051RDX	CRISPR RNA-seq	HepG2	E4F1	deletion	2	HepG2_E4F1_CRISPR-RNA-seq_2
ENCFF852WFX	CRISPR RNA-seq	HepG2	E4F1	deletion	1	HepG2_E4F1_CRISPR-RNA-seq_1
ENCFF634GCE	CRISPR RNA-seq	HepG2	SMAD5	deletion	1	HepG2_SMAD5_CRISPR-RNA-seq_1
ENCFF839CMB	CRISPR RNA-seq	HepG2	SMAD5	deletion	2	HepG2_SMAD5_CRISPR-RNA-seq_2
ENCFF098JGO	CRISPR RNA-seq	K562	SMAD5	deletion	2	K562_SMAD5_CRISPR-RNA-seq_2
ENCFF059FQH	CRISPR RNA-seq	K562	SMAD5	deletion	1	K562_SMAD5_CRISPR-RNA-seq_1
ENCFF391HVP	CRISPR RNA-seq	HepG2	CIZ1	deletion	1	HepG2_CIZ1_CRISPR-RNA-seq_1
ENCFF271JBS	CRISPR RNA-seq	HepG2	CIZ1	deletion	2	HepG2_CIZ1_CRISPR-RNA-seq_2
ENCFF600XQG	CRISPR RNA-seq	K562	SMAD2	deletion	2	K562_SMAD2_CRISPR-RNA-seq_2
ENCFF784VLY	CRISPR RNA-seq	K562	SMAD2	deletion	1	K562_SMAD2_CRISPR-RNA-seq_1
ENCFF499GXV	CRISPR RNA-seq	K562	MECP2	deletion	2	K562_MECP2_CRISPR-RNA-seq_2
ENCFF705LXM	CRISPR RNA-seq	K562	MECP2	deletion	1	K562_MECP2_CRISPR-RNA-seq_1
ENCFF513CFN	CRISPR RNA-seq	K562	YBX1	deletion	2	K562_YBX1_CRISPR-RNA-seq_2
ENCFF199HYF	CRISPR RNA-seq	K562	YBX1	deletion	1	K562_YBX1_CRISPR-RNA-seq_1
ENCFF343WLM	shRNA RNA-seq	K562	FUBP3	interference	1	K562_FUBP3_shRNA-RNA-seq_1
ENCFF214OEI	shRNA RNA-seq	K562	FUBP3	interference	2	K562_FUBP3_shRNA-RNA-seq_2
ENCFF601UEJ	CRISPR RNA-seq	K562	APTX	deletion	2	K562_APTX_CRISPR-RNA-seq_2
ENCFF501TYQ	CRISPR RNA-seq	K562	APTX	deletion	1	K562_APTX_CRISPR-RNA-seq_1
ENCFF022QAO	CRISPR RNA-seq	K562	CTCF	deletion	1	K562_CTCF_CRISPR-RNA-seq_1
ENCFF369XNQ	CRISPR RNA-seq	K562	CTCF	deletion	2	K562_CTCF_CRISPR-RNA-seq_2
ENCFF540DXH	CRISPR RNA-seq	HepG2	MECP2	deletion	2	HepG2_MECP2_CRISPR-RNA-seq_2
ENCFF566TNU	CRISPR RNA-seq	HepG2	MECP2	deletion	1	HepG2_MECP2_CRISPR-RNA-seq_1
ENCFF755YAH	shRNA RNA-seq	K562	NKRF	interference	1	K562_NKRF_shRNA-RNA-seq_1
ENCFF989ZLV	shRNA RNA-seq	K562	NKRF	interference	2	K562_NKRF_shRNA-RNA-seq_2
ENCFF264JLW	CRISPR RNA-seq	K562	PAN2	deletion	1	K562_PAN2_CRISPR-RNA-seq_1
ENCFF729NDC	CRISPR RNA-seq	K562	PAN2	deletion	2	K562_PAN2_CRISPR-RNA-seq_2
ENCFF461ANM	CRISPR RNA-seq	HepG2	APTX	deletion	2	HepG2_APTX_CRISPR-RNA-seq_2
ENCFF671VBU	CRISPR RNA-seq	HepG2	APTX	deletion	1	HepG2_APTX_CRISPR-RNA-seq_1
ENCFF411NXO	shRNA RNA-seq	HepG2	WRN	interference	1	HepG2_WRN_shRNA-RNA-seq_1
ENCFF712ZVS	shRNA RNA-seq	HepG2	WRN	interference	2	HepG2_WRN_shRNA-RNA-seq_2
ENCFF048BPH	shRNA RNA-seq	K562	MARK2	interference	1	K562_MARK2_shRNA-RNA-seq_1
ENCFF961QBE	shRNA RNA-seq	K562	MARK2	interference	2	K562_MARK2_shRNA-RNA-seq_2
ENCFF503GQZ	CRISPR RNA-seq	K562	CDC5L	deletion	1	K562_CDC5L_CRISPR-RNA-seq_1
ENCFF942BFC	CRISPR RNA-seq	K562	CDC5L	deletion	2	K562_CDC5L_CRISPR-RNA-seq_2
ENCFF306USE	CRISPR RNA-seq	HepG2	PAN2	deletion	2	HepG2_PAN2_CRISPR-RNA-seq_2
ENCFF909AUA	CRISPR RNA-seq	HepG2	PAN2	deletion	1	HepG2_PAN2_CRISPR-RNA-seq_1
ENCFF145CNJ	shRNA RNA-seq	HepG2	ILF2	interference	1	HepG2_ILF2_shRNA-RNA-seq_1
ENCFF907KJZ	shRNA RNA-seq	HepG2	ILF2	interference	2	HepG2_ILF2_shRNA-RNA-seq_2
ENCFF466BRH	shRNA RNA-seq	K562	CNOT8	interference	1	K562_CNOT8_shRNA-RNA-seq_1
ENCFF525VNS	shRNA RNA-seq	K562	CNOT8	interference	2	K562_CNOT8_shRNA-RNA-seq_2
ENCFF829BBR	shRNA RNA-seq	K562	SRPK2	interference	2	K562_SRPK2_shRNA-RNA-seq_2
ENCFF735MFS	shRNA RNA-seq	K562	SRPK2	interference	1	K562_SRPK2_shRNA-RNA-seq_1
ENCFF577EPE	shRNA RNA-seq	HepG2	FUBP3	interference	2	HepG2_FUBP3_shRNA-RNA-seq_2
ENCFF303GIX	shRNA RNA-seq	HepG2	FUBP3	interference	1	HepG2_FUBP3_shRNA-RNA-seq_1
ENCFF385UBK	shRNA RNA-seq	HepG2	NKRF	interference	2	HepG2_NKRF_shRNA-RNA-seq_2
ENCFF887OVQ	shRNA RNA-seq	HepG2	NKRF	interference	1	HepG2_NKRF_shRNA-RNA-seq_1
ENCFF068DQN	shRNA RNA-seq	K562	PAPOLA	interference	1	K562_PAPOLA_shRNA-RNA-seq_1
ENCFF162WHL	shRNA RNA-seq	K562	PAPOLA	interference	2	K562_PAPOLA_shRNA-RNA-seq_2
ENCFF319UOJ	shRNA RNA-seq	HepG2	HNRNPK	interference	1	HepG2_HNRNPK_shRNA-RNA-seq_1
ENCFF365SGO	shRNA RNA-seq	HepG2	HNRNPK	interference	2	HepG2_HNRNPK_shRNA-RNA-seq_2
ENCFF704CGE	shRNA RNA-seq	HepG2	DNAJC2	interference	2	HepG2_DNAJC2_shRNA-RNA-seq_2
ENCFF916ZJC	shRNA RNA-seq	HepG2	DNAJC2	interference	1	HepG2_DNAJC2_shRNA-RNA-seq_1
ENCFF910DAI	shRNA RNA-seq	K562	WRN	interference	1	K562_WRN_shRNA-RNA-seq_1
ENCFF119FBS	shRNA RNA-seq	K562	WRN	interference	2	K562_WRN_shRNA-RNA-seq_2
ENCFF046KVW	shRNA RNA-seq	K562	ZC3H8	interference	1	K562_ZC3H8_shRNA-RNA-seq_1
ENCFF482NEO	shRNA RNA-seq	K562	ZC3H8	interference	2	K562_ZC3H8_shRNA-RNA-seq_2
ENCFF964LRC	shRNA RNA-seq	HepG2	PARN	interference	1	HepG2_PARN_shRNA-RNA-seq_1
ENCFF483ZPP	shRNA RNA-seq	HepG2	PARN	interference	2	HepG2_PARN_shRNA-RNA-seq_2
ENCFF718YZN	shRNA RNA-seq	HepG2	ZRANB2	interference	2	HepG2_ZRANB2_shRNA-RNA-seq_2
ENCFF768UXV	shRNA RNA-seq	HepG2	ZRANB2	interference	1	HepG2_ZRANB2_shRNA-RNA-seq_1
ENCFF786JYQ	shRNA RNA-seq	HepG2	AARS	interference	2	HepG2_AARS_shRNA-RNA-seq_2
ENCFF872LYS	shRNA RNA-seq	HepG2	AARS	interference	1	HepG2_AARS_shRNA-RNA-seq_1
ENCFF166WDS	shRNA RNA-seq	K562	MTPAP	interference	1	K562_MTPAP_shRNA-RNA-seq_1
ENCFF233GBK	shRNA RNA-seq	K562	MTPAP	interference	2	K562_MTPAP_shRNA-RNA-seq_2
ENCFF125BTS	shRNA RNA-seq	K562	ZRANB2	interference	1	K562_ZRANB2_shRNA-RNA-seq_1
ENCFF271SZG	shRNA RNA-seq	K562	ZRANB2	interference	2	K562_ZRANB2_shRNA-RNA-seq_2
ENCFF948BGE	shRNA RNA-seq	HepG2	XRCC5	interference	1	HepG2_XRCC5_shRNA-RNA-seq_1
ENCFF652NGN	shRNA RNA-seq	HepG2	XRCC5	interference	2	HepG2_XRCC5_shRNA-RNA-seq_2
ENCFF526CGB	shRNA RNA-seq	K562	ILF2	interference	2	K562_ILF2_shRNA-RNA-seq_2
ENCFF020HUV	shRNA RNA-seq	K562	ILF2	interference	1	K562_ILF2_shRNA-RNA-seq_1
ENCFF395WSF	shRNA RNA-seq	HepG2	BCLAF1	interference	1	HepG2_BCLAF1_shRNA-RNA-seq_1
ENCFF773IOD	shRNA RNA-seq	HepG2	BCLAF1	interference	2	HepG2_BCLAF1_shRNA-RNA-seq_2
ENCFF718GPH	shRNA RNA-seq	HepG2	CEBPZ	interference	2	HepG2_CEBPZ_shRNA-RNA-seq_2
ENCFF822ZAH	shRNA RNA-seq	HepG2	CEBPZ	interference	1	HepG2_CEBPZ_shRNA-RNA-seq_1
ENCFF217AYB	shRNA RNA-seq	HepG2	MARK2	interference	2	HepG2_MARK2_shRNA-RNA-seq_2
ENCFF214ZFH	shRNA RNA-seq	HepG2	MARK2	interference	1	HepG2_MARK2_shRNA-RNA-seq_1
ENCFF902MUZ	shRNA RNA-seq	HepG2	SFPQ	interference	1	HepG2_SFPQ_shRNA-RNA-seq_1
ENCFF993JYF	shRNA RNA-seq	HepG2	SFPQ	interference	2	HepG2_SFPQ_shRNA-RNA-seq_2
ENCFF883OMZ	shRNA RNA-seq	HepG2	NUP35	interference	2	HepG2_NUP35_shRNA-RNA-seq_2
ENCFF129GOG	shRNA RNA-seq	HepG2	NUP35	interference	1	HepG2_NUP35_shRNA-RNA-seq_1
ENCFF603SLB	shRNA RNA-seq	HepG2	MTPAP	interference	1	HepG2_MTPAP_shRNA-RNA-seq_1
ENCFF155BYP	shRNA RNA-seq	HepG2	MTPAP	interference	2	HepG2_MTPAP_shRNA-RNA-seq_2
ENCFF140EWE	shRNA RNA-seq	K562	PARN	interference	1	K562_PARN_shRNA-RNA-seq_1
ENCFF996IEU	shRNA RNA-seq	K562	PARN	interference	2	K562_PARN_shRNA-RNA-seq_2
ENCFF116BWC	shRNA RNA-seq	HepG2	PHF6	interference	2	HepG2_PHF6_shRNA-RNA-seq_2
ENCFF533XPL	shRNA RNA-seq	HepG2	PHF6	interference	1	HepG2_PHF6_shRNA-RNA-seq_1
ENCFF636VKI	shRNA RNA-seq	K562	XRCC5	interference	1	K562_XRCC5_shRNA-RNA-seq_1
ENCFF729HWI	shRNA RNA-seq	K562	XRCC5	interference	2	K562_XRCC5_shRNA-RNA-seq_2
ENCFF953XVV	shRNA RNA-seq	K562	AARS	interference	1	K562_AARS_shRNA-RNA-seq_1
ENCFF898GWK	shRNA RNA-seq	K562	AARS	interference	2	K562_AARS_shRNA-RNA-seq_2
ENCFF765IMX	shRNA RNA-seq	K562	HNRNPK	interference	2	K562_HNRNPK_shRNA-RNA-seq_2
ENCFF900YES	shRNA RNA-seq	K562	HNRNPK	interference	1	K562_HNRNPK_shRNA-RNA-seq_1
ENCFF232QZC	shRNA RNA-seq	K562	BCLAF1	interference	2	K562_BCLAF1_shRNA-RNA-seq_2
ENCFF440QAR	shRNA RNA-seq	K562	BCLAF1	interference	1	K562_BCLAF1_shRNA-RNA-seq_1
ENCFF377KEV	shRNA RNA-seq	K562	PA2G4	interference	1	K562_PA2G4_shRNA-RNA-seq_1
ENCFF563TKY	shRNA RNA-seq	K562	PA2G4	interference	2	K562_PA2G4_shRNA-RNA-seq_2
ENCFF861RBS	shRNA RNA-seq	K562	PHF6	interference	1	K562_PHF6_shRNA-RNA-seq_1
ENCFF893PZM	shRNA RNA-seq	K562	PHF6	interference	2	K562_PHF6_shRNA-RNA-seq_2
ENCFF091AYR	shRNA RNA-seq	K562	SFPQ	interference	1	K562_SFPQ_shRNA-RNA-seq_1
ENCFF783BIL	shRNA RNA-seq	K562	SFPQ	interference	2	K562_SFPQ_shRNA-RNA-seq_2
ENCFF292KFZ	shRNA RNA-seq	K562	NFX1	interference	1	K562_NFX1_shRNA-RNA-seq_1
ENCFF103NVQ	shRNA RNA-seq	K562	NFX1	interference	2	K562_NFX1_shRNA-RNA-seq_2
ENCFF152RDZ	shRNA RNA-seq	K562	XRN2	interference	1	K562_XRN2_shRNA-RNA-seq_1
ENCFF450DGN	shRNA RNA-seq	K562	XRN2	interference	2	K562_XRN2_shRNA-RNA-seq_2
ENCFF031GWD	shRNA RNA-seq	K562	DNAJC2	interference	1	K562_DNAJC2_shRNA-RNA-seq_1
ENCFF505BEI	shRNA RNA-seq	K562	DNAJC2	interference	2	K562_DNAJC2_shRNA-RNA-seq_2
ENCFF350KCP	shRNA RNA-seq	HepG2	XRN2	interference	2	HepG2_XRN2_shRNA-RNA-seq_2
ENCFF401PDR	shRNA RNA-seq	HepG2	XRN2	interference	1	HepG2_XRN2_shRNA-RNA-seq_1
ENCFF534YWO	shRNA RNA-seq	K562	UPF2	interference	1	K562_UPF2_shRNA-RNA-seq_1
ENCFF839OSJ	shRNA RNA-seq	K562	UPF2	interference	2	K562_UPF2_shRNA-RNA-seq_2
ENCFF801LSC	shRNA RNA-seq	HepG2	PA2G4	interference	1	HepG2_PA2G4_shRNA-RNA-seq_1
ENCFF442ATY	shRNA RNA-seq	HepG2	PA2G4	interference	2	HepG2_PA2G4_shRNA-RNA-seq_2
ENCFF561OHF	shRNA RNA-seq	HepG2	UPF2	interference	1	HepG2_UPF2_shRNA-RNA-seq_1
ENCFF058GGQ	shRNA RNA-seq	HepG2	UPF2	interference	2	HepG2_UPF2_shRNA-RNA-seq_2
ENCFF705BQD	siRNA RNA-seq	K562	MAZ	interference	3	K562_MAZ_siRNA-RNA-seq_3
ENCFF967KII	siRNA RNA-seq	K562	MAZ	interference	1	K562_MAZ_siRNA-RNA-seq_1
ENCFF391PYZ	siRNA RNA-seq	K562	MAZ	interference	2	K562_MAZ_siRNA-RNA-seq_2
ENCFF883UGT	CRISPR RNA-seq	K562	CEBPZ	deletion	1	K562_CEBPZ_CRISPR-RNA-seq_1
ENCFF877TVY	CRISPR RNA-seq	K562	CEBPZ	deletion	2	K562_CEBPZ_CRISPR-RNA-seq_2
ENCFF594SXN	siRNA RNA-seq	K562	UBTF	interference	1	K562_UBTF_siRNA-RNA-seq_1
ENCFF242RSI	siRNA RNA-seq	K562	UBTF	interference	2	K562_UBTF_siRNA-RNA-seq_2
ENCFF142QVE	siRNA RNA-seq	K562	ZMIZ1	interference	1	K562_ZMIZ1_siRNA-RNA-seq_1
ENCFF491LIJ	siRNA RNA-seq	K562	ZMIZ1	interference	2	K562_ZMIZ1_siRNA-RNA-seq_2
ENCFF249WBF	siRNA RNA-seq	K562	ZNF384	interference	1	K562_ZNF384_siRNA-RNA-seq_1
ENCFF317SHF	siRNA RNA-seq	K562	ZNF384	interference	2	K562_ZNF384_siRNA-RNA-seq_2
ENCFF995USC	siRNA RNA-seq	K562	ARID3A	interference	1	K562_ARID3A_siRNA-RNA-seq_1
ENCFF353YGI	siRNA RNA-seq	K562	ARID3A	interference	3	K562_ARID3A_siRNA-RNA-seq_3
ENCFF258CIX	siRNA RNA-seq	K562	ARID3A	interference	2	K562_ARID3A_siRNA-RNA-seq_2
ENCFF039XVA	siRNA RNA-seq	K562	CEBPZ	interference	2	K562_CEBPZ_siRNA-RNA-seq_2
ENCFF456LRN	siRNA RNA-seq	K562	CEBPZ	interference	1	K562_CEBPZ_siRNA-RNA-seq_1
ENCFF182KYP	siRNA RNA-seq	K562	LMNB1	interference	1	K562_LMNB1_siRNA-RNA-seq_1
ENCFF849SKK	siRNA RNA-seq	K562	LMNB1	interference	2	K562_LMNB1_siRNA-RNA-seq_2
ENCFF105SQZ	siRNA RNA-seq	K562	CTCF+RAD21	interference	1	K562_CTCF+RAD21_siRNA-RNA-seq_1
ENCFF097TSN	siRNA RNA-seq	K562	CTCF+RAD21	interference	2	K562_CTCF+RAD21_siRNA-RNA-seq_2
ENCFF631VWY	siRNA RNA-seq	K562	RCOR1	interference	2	K562_RCOR1_siRNA-RNA-seq_2
ENCFF854FQE	siRNA RNA-seq	K562	RCOR1	interference	1	K562_RCOR1_siRNA-RNA-seq_1
ENCFF513KVW	siRNA RNA-seq	K562	CTCF	interference	2	K562_CTCF_siRNA-RNA-seq_2
ENCFF743ARY	siRNA RNA-seq	K562	CTCF	interference	1	K562_CTCF_siRNA-RNA-seq_1
ENCFF296ZLB	siRNA RNA-seq	K562	VEZF1	interference	3	K562_VEZF1_siRNA-RNA-seq_3
ENCFF437ZPG	siRNA RNA-seq	K562	VEZF1	interference	1	K562_VEZF1_siRNA-RNA-seq_1
ENCFF254EUG	siRNA RNA-seq	K562	VEZF1	interference	2	K562_VEZF1_siRNA-RNA-seq_2
ENCFF377UNU	CRISPRi RNA-seq	K562	HMGB2	interference	1	K562_HMGB2_CRISPRi-RNA-seq_1
ENCFF145EAL	CRISPRi RNA-seq	K562	HMGB2	interference	2	K562_HMGB2_CRISPRi-RNA-seq_2
ENCFF049GWW	CRISPRi RNA-seq	K562	STAT1	interference	2	K562_STAT1_CRISPRi-RNA-seq_2
ENCFF559KTZ	CRISPRi RNA-seq	K562	STAT1	interference	1	K562_STAT1_CRISPRi-RNA-seq_1
ENCFF942SAK	siRNA RNA-seq	K562	ZNF180	interference	1	K562_ZNF180_siRNA-RNA-seq_1
ENCFF147VDL	siRNA RNA-seq	K562	ZNF180	interference	2	K562_ZNF180_siRNA-RNA-seq_2
ENCFF462ZWJ	siRNA RNA-seq	K562	E2F6	interference	2	K562_E2F6_siRNA-RNA-seq_2
ENCFF882RGJ	siRNA RNA-seq	K562	E2F6	interference	1	K562_E2F6_siRNA-RNA-seq_1
ENCFF249JKV	CRISPRi RNA-seq	K562	SIX5	interference	4	K562_SIX5_CRISPRi-RNA-seq_4
ENCFF786RQN	CRISPRi RNA-seq	K562	SIX5	interference	3	K562_SIX5_CRISPRi-RNA-seq_3
ENCFF245QGX	siRNA RNA-seq	K562	MAFK	interference	1	K562_MAFK_siRNA-RNA-seq_1
ENCFF291IDL	siRNA RNA-seq	K562	MAFK	interference	2	K562_MAFK_siRNA-RNA-seq_2
ENCFF853QNF	siRNA RNA-seq	K562	STAT5A	interference	1	K562_STAT5A_siRNA-RNA-seq_1
ENCFF003GEH	siRNA RNA-seq	K562	STAT5A	interference	2	K562_STAT5A_siRNA-RNA-seq_2
ENCFF213ASG	siRNA RNA-seq	K562	E2F4	interference	2	K562_E2F4_siRNA-RNA-seq_2
ENCFF478LKX	siRNA RNA-seq	K562	E2F4	interference	1	K562_E2F4_siRNA-RNA-seq_1
ENCFF803WYX	CRISPRi RNA-seq	K562	NR2C2	interference	4	K562_NR2C2_CRISPRi-RNA-seq_4
ENCFF289BIS	CRISPRi RNA-seq	K562	NR2C2	interference	1	K562_NR2C2_CRISPRi-RNA-seq_1
ENCFF365RCN	CRISPRi RNA-seq	K562	NR2C2	interference	3	K562_NR2C2_CRISPRi-RNA-seq_3
ENCFF989NPI	siRNA RNA-seq	K562	ATF3	interference	1	K562_ATF3_siRNA-RNA-seq_1
ENCFF345BJP	siRNA RNA-seq	K562	ATF3	interference	2	K562_ATF3_siRNA-RNA-seq_2
ENCFF524HOX	CRISPRi RNA-seq	K562	NFYA	interference	4	K562_NFYA_CRISPRi-RNA-seq_4
ENCFF908TMT	CRISPRi RNA-seq	K562	NFYA	interference	3	K562_NFYA_CRISPRi-RNA-seq_3
ENCFF343CHE	CRISPRi RNA-seq	K562	TFDP1	interference	1	K562_TFDP1_CRISPRi-RNA-seq_1
ENCFF310USQ	CRISPRi RNA-seq	K562	TFDP1	interference	2	K562_TFDP1_CRISPRi-RNA-seq_2
ENCFF326RTK	CRISPRi RNA-seq	K562	NR2F2	interference	3	K562_NR2F2_CRISPRi-RNA-seq_3
ENCFF320IEG	CRISPRi RNA-seq	K562	NR2F2	interference	4	K562_NR2F2_CRISPRi-RNA-seq_4
ENCFF488AVA	CRISPRi RNA-seq	K562	NR2F2	interference	1	K562_NR2F2_CRISPRi-RNA-seq_1
ENCFF082KCX	CRISPRi RNA-seq	K562	SRF	interference	1	K562_SRF_CRISPRi-RNA-seq_1
ENCFF588YZP	CRISPRi RNA-seq	K562	SRF	interference	2	K562_SRF_CRISPRi-RNA-seq_2
ENCFF682KFX	CRISPR RNA-seq	K562	RPS3	deletion	1	K562_RPS3_CRISPR-RNA-seq_1
ENCFF576MWU	CRISPR RNA-seq	K562	RPS3	deletion	2	K562_RPS3_CRISPR-RNA-seq_2
ENCFF363EKJ	siRNA RNA-seq	K562	BHLHE40	interference	2	K562_BHLHE40_siRNA-RNA-seq_2
ENCFF321VZR	siRNA RNA-seq	K562	BHLHE40	interference	1	K562_BHLHE40_siRNA-RNA-seq_1
ENCFF898DSQ	CRISPR RNA-seq	K562	DDX59	deletion	2	K562_DDX59_CRISPR-RNA-seq_2
ENCFF447WSO	CRISPR RNA-seq	K562	DDX59	deletion	1	K562_DDX59_CRISPR-RNA-seq_1
ENCFF806CGO	CRISPR RNA-seq	HepG2	NFX1	deletion	1	HepG2_NFX1_CRISPR-RNA-seq_1
ENCFF183IYR	CRISPR RNA-seq	HepG2	NFX1	deletion	2	HepG2_NFX1_CRISPR-RNA-seq_2
ENCFF986FFE	siRNA RNA-seq	K562	MAX	interference	2	K562_MAX_siRNA-RNA-seq_2
ENCFF640VXF	siRNA RNA-seq	K562	MAX	interference	1	K562_MAX_siRNA-RNA-seq_1
ENCFF925GNC	CRISPRi RNA-seq	K562	NFATC1	interference	1	K562_NFATC1_CRISPRi-RNA-seq_1
ENCFF774VTV	CRISPRi RNA-seq	K562	NFATC1	interference	2	K562_NFATC1_CRISPRi-RNA-seq_2
ENCFF539EDN	CRISPR RNA-seq	K562	ZNF800	deletion	1	K562_ZNF800_CRISPR-RNA-seq_1
ENCFF909AYW	CRISPR RNA-seq	K562	ZNF800	deletion	2	K562_ZNF800_CRISPR-RNA-seq_2
ENCFF964YSX	shRNA RNA-seq	HepG2	ZC3H8	interference	1	HepG2_ZC3H8_shRNA-RNA-seq_1
ENCFF954JRW	shRNA RNA-seq	HepG2	ZC3H8	interference	2	HepG2_ZC3H8_shRNA-RNA-seq_2
ENCFF816FOP	CRISPRi RNA-seq	K562	ILF2	interference	2	K562_ILF2_CRISPRi-RNA-seq_2
ENCFF699QXS	CRISPRi RNA-seq	K562	ILF2	interference	1	K562_ILF2_CRISPRi-RNA-seq_1
ENCFF689GNL	CRISPRi RNA-seq	K562	SMAD5	interference	3	K562_SMAD5_CRISPRi-RNA-seq_3
ENCFF770NIM	CRISPRi RNA-seq	K562	SMAD5	interference	4	K562_SMAD5_CRISPRi-RNA-seq_4
ENCFF653GGH	CRISPRi RNA-seq	K562	RFX5	interference	1	K562_RFX5_CRISPRi-RNA-seq_1
ENCFF812TLM	CRISPRi RNA-seq	K562	RFX5	interference	2	K562_RFX5_CRISPRi-RNA-seq_2
ENCFF514PQV	CRISPR RNA-seq	HepG2	SRPK2	deletion	1	HepG2_SRPK2_CRISPR-RNA-seq_1
ENCFF715BXZ	CRISPR RNA-seq	HepG2	SRPK2	deletion	2	HepG2_SRPK2_CRISPR-RNA-seq_2
ENCFF586LYQ	shRNA RNA-seq	HepG2	DDX59	interference	2	HepG2_DDX59_shRNA-RNA-seq_2
ENCFF842NAK	shRNA RNA-seq	HepG2	DDX59	interference	1	HepG2_DDX59_shRNA-RNA-seq_1
ENCFF174VEX	CRISPRi RNA-seq	K562	ARID3A	interference	2	K562_ARID3A_CRISPRi-RNA-seq_2
ENCFF062TMG	CRISPRi RNA-seq	K562	ARID3A	interference	1	K562_ARID3A_CRISPRi-RNA-seq_1
ENCFF609MSB	siRNA RNA-seq	K562	BACH1	interference	2	K562_BACH1_siRNA-RNA-seq_2
ENCFF355JMG	siRNA RNA-seq	K562	BACH1	interference	1	K562_BACH1_siRNA-RNA-seq_1
ENCFF029MBI	CRISPRi RNA-seq	K562	SP1	interference	4	K562_SP1_CRISPRi-RNA-seq_4
ENCFF304OTT	CRISPRi RNA-seq	K562	SP1	interference	1	K562_SP1_CRISPRi-RNA-seq_1
ENCFF213FRV	CRISPRi RNA-seq	K562	SP1	interference	3	K562_SP1_CRISPRi-RNA-seq_3
ENCFF694YAP	CRISPRi RNA-seq	K562	STAT6	interference	1	K562_STAT6_CRISPRi-RNA-seq_1
ENCFF765MJA	CRISPRi RNA-seq	K562	STAT6	interference	2	K562_STAT6_CRISPRi-RNA-seq_2
ENCFF275UJC	siRNA RNA-seq	K562	MAFG	interference	2	K562_MAFG_siRNA-RNA-seq_2
ENCFF919KWM	siRNA RNA-seq	K562	MAFG	interference	1	K562_MAFG_siRNA-RNA-seq_1
ENCFF649WWS	CRISPRi RNA-seq	K562	ZNF143	interference	2	K562_ZNF143_CRISPRi-RNA-seq_2
ENCFF847HBG	CRISPRi RNA-seq	K562	ZNF143	interference	1	K562_ZNF143_CRISPRi-RNA-seq_1
ENCFF995GDM	CRISPRi RNA-seq	K562	ZNF384	interference	1	K562_ZNF384_CRISPRi-RNA-seq_1
ENCFF852DSL	CRISPRi RNA-seq	K562	ZNF384	interference	2	K562_ZNF384_CRISPRi-RNA-seq_2
ENCFF575GSF	CRISPR RNA-seq	K562	XRCC5	deletion	1	K562_XRCC5_CRISPR-RNA-seq_1
ENCFF672FOX	CRISPR RNA-seq	K562	XRCC5	deletion	2	K562_XRCC5_CRISPR-RNA-seq_2
ENCFF726SRJ	CRISPRi RNA-seq	K562	ZBTB33	interference	1	K562_ZBTB33_CRISPRi-RNA-seq_1
ENCFF250HBH	CRISPRi RNA-seq	K562	ZBTB33	interference	2	K562_ZBTB33_CRISPRi-RNA-seq_2
ENCFF858NHQ	CRISPRi RNA-seq	K562	KLF2	interference	1	K562_KLF2_CRISPRi-RNA-seq_1
ENCFF994IGP	CRISPRi RNA-seq	K562	KLF2	interference	2	K562_KLF2_CRISPRi-RNA-seq_2
ENCFF040YIX	CRISPRi RNA-seq	K562	MXD3	interference	2	K562_MXD3_CRISPRi-RNA-seq_2
ENCFF538GRJ	CRISPRi RNA-seq	K562	MXD3	interference	1	K562_MXD3_CRISPRi-RNA-seq_1
ENCFF483TOV	CRISPRi RNA-seq	K562	STAT5A	interference	1	K562_STAT5A_CRISPRi-RNA-seq_1
ENCFF430UEB	CRISPRi RNA-seq	K562	STAT5A	interference	2	K562_STAT5A_CRISPRi-RNA-seq_2
ENCFF052RXV	CRISPRi RNA-seq	K562	HOXB9	interference	1	K562_HOXB9_CRISPRi-RNA-seq_1
ENCFF928XAO	CRISPRi RNA-seq	K562	HOXB9	interference	2	K562_HOXB9_CRISPRi-RNA-seq_2
ENCFF427PDU	CRISPRi RNA-seq	K562	USF2	interference	1	K562_USF2_CRISPRi-RNA-seq_1
ENCFF100QXE	CRISPRi RNA-seq	K562	USF2	interference	2	K562_USF2_CRISPRi-RNA-seq_2
ENCFF124KLX	CRISPRi RNA-seq	K562	JUND	interference	1	K562_JUND_CRISPRi-RNA-seq_1
ENCFF736HEU	CRISPRi RNA-seq	K562	JUND	interference	2	K562_JUND_CRISPRi-RNA-seq_2
ENCFF679QYZ	CRISPRi RNA-seq	K562	GATA2	interference	1	K562_GATA2_CRISPRi-RNA-seq_1
ENCFF279WUL	CRISPRi RNA-seq	K562	GATA2	interference	2	K562_GATA2_CRISPRi-RNA-seq_2
ENCFF286LEV	CRISPRi RNA-seq	K562	FOXK2	interference	2	K562_FOXK2_CRISPRi-RNA-seq_2
ENCFF574CVU	CRISPRi RNA-seq	K562	FOXK2	interference	1	K562_FOXK2_CRISPRi-RNA-seq_1
ENCFF403TSW	CRISPRi RNA-seq	K562	STAT2	interference	2	K562_STAT2_CRISPRi-RNA-seq_2
ENCFF540WJL	CRISPRi RNA-seq	K562	STAT2	interference	1	K562_STAT2_CRISPRi-RNA-seq_1
ENCFF145VMS	CRISPRi RNA-seq	K562	MITF	interference	2	K562_MITF_CRISPRi-RNA-seq_2
ENCFF550STS	CRISPRi RNA-seq	K562	MITF	interference	1	K562_MITF_CRISPRi-RNA-seq_1
ENCFF113KXF	siRNA RNA-seq	K562	MXI1	interference	1	K562_MXI1_siRNA-RNA-seq_1
ENCFF758XNJ	siRNA RNA-seq	K562	MXI1	interference	2	K562_MXI1_siRNA-RNA-seq_2
ENCFF426LQM	siRNA RNA-seq	K562	NFE2L2	interference	2	K562_NFE2L2_siRNA-RNA-seq_2
ENCFF213EOS	siRNA RNA-seq	K562	NFE2L2	interference	1	K562_NFE2L2_siRNA-RNA-seq_1
ENCFF590ZSB	CRISPRi RNA-seq	K562	SP2	interference	2	K562_SP2_CRISPRi-RNA-seq_2
ENCFF250JOY	CRISPRi RNA-seq	K562	SP2	interference	3	K562_SP2_CRISPRi-RNA-seq_3
ENCFF274FLX	CRISPRi RNA-seq	K562	SP2	interference	4	K562_SP2_CRISPRi-RNA-seq_4
ENCFF782GDT	CRISPRi RNA-seq	K562	TEAD2	interference	1	K562_TEAD2_CRISPRi-RNA-seq_1
ENCFF389NHW	CRISPRi RNA-seq	K562	TEAD2	interference	2	K562_TEAD2_CRISPRi-RNA-seq_2
ENCFF194NPE	CRISPRi RNA-seq	K562	HINFP	interference	2	K562_HINFP_CRISPRi-RNA-seq_2
ENCFF929YWG	CRISPRi RNA-seq	K562	HINFP	interference	1	K562_HINFP_CRISPRi-RNA-seq_1
ENCFF269DBP	CRISPRi RNA-seq	K562	HSF1	interference	1	K562_HSF1_CRISPRi-RNA-seq_1
ENCFF456EFA	CRISPRi RNA-seq	K562	HSF1	interference	2	K562_HSF1_CRISPRi-RNA-seq_2
ENCFF046JYI	CRISPRi RNA-seq	K562	MAF1	interference	1	K562_MAF1_CRISPRi-RNA-seq_1
ENCFF482TIU	CRISPRi RNA-seq	K562	MAF1	interference	2	K562_MAF1_CRISPRi-RNA-seq_2
ENCFF557YWY	CRISPRi RNA-seq	K562	ZNF395	interference	2	K562_ZNF395_CRISPRi-RNA-seq_2
ENCFF913JQP	CRISPRi RNA-seq	K562	ZNF395	interference	1	K562_ZNF395_CRISPRi-RNA-seq_1
ENCFF903FVN	CRISPR RNA-seq	K562	FUBP3	deletion	1	K562_FUBP3_CRISPR-RNA-seq_1
ENCFF010KQR	CRISPR RNA-seq	K562	FUBP3	deletion	2	K562_FUBP3_CRISPR-RNA-seq_2
ENCFF453ZTA	CRISPRi RNA-seq	K562	NR4A1	interference	3	K562_NR4A1_CRISPRi-RNA-seq_3
ENCFF976SNK	CRISPRi RNA-seq	K562	NR4A1	interference	4	K562_NR4A1_CRISPRi-RNA-seq_4
ENCFF970MDB	CRISPRi RNA-seq	K562	HMBOX1	interference	1	K562_HMBOX1_CRISPRi-RNA-seq_1
ENCFF882AFA	CRISPRi RNA-seq	K562	HMBOX1	interference	2	K562_HMBOX1_CRISPRi-RNA-seq_2
ENCFF955BZZ	CRISPRi RNA-seq	K562	RNF2	interference	3	K562_RNF2_CRISPRi-RNA-seq_3
ENCFF433TGC	CRISPRi RNA-seq	K562	RNF2	interference	4	K562_RNF2_CRISPRi-RNA-seq_4
ENCFF178RMO	CRISPRi RNA-seq	K562	ATF3	interference	2	K562_ATF3_CRISPRi-RNA-seq_2
ENCFF492RYO	CRISPRi RNA-seq	K562	ATF3	interference	1	K562_ATF3_CRISPRi-RNA-seq_1
ENCFF780PBP	CRISPR RNA-seq	HepG2	ANXA2	deletion	1	HepG2_ANXA2_CRISPR-RNA-seq_1
ENCFF269MCM	CRISPR RNA-seq	HepG2	ANXA2	deletion	2	HepG2_ANXA2_CRISPR-RNA-seq_2
ENCFF727XWX	CRISPR RNA-seq	K562	EIF2AK2	deletion	2	K562_EIF2AK2_CRISPR-RNA-seq_2
ENCFF217JXG	CRISPR RNA-seq	K562	EIF2AK2	deletion	1	K562_EIF2AK2_CRISPR-RNA-seq_1
ENCFF428KYN	CRISPRi RNA-seq	K562	UBTF	interference	2	K562_UBTF_CRISPRi-RNA-seq_2
ENCFF535DMT	CRISPRi RNA-seq	K562	UBTF	interference	1	K562_UBTF_CRISPRi-RNA-seq_1
ENCFF096RWE	CRISPRi RNA-seq	K562	DLX1	interference	1	K562_DLX1_CRISPRi-RNA-seq_1
ENCFF257HWC	CRISPRi RNA-seq	K562	DLX1	interference	2	K562_DLX1_CRISPRi-RNA-seq_2
ENCFF681RWR	CRISPRi RNA-seq	K562	NFYB	interference	4	K562_NFYB_CRISPRi-RNA-seq_4
ENCFF626FHF	CRISPRi RNA-seq	K562	NFYB	interference	2	K562_NFYB_CRISPRi-RNA-seq_2
ENCFF294WAM	CRISPRi RNA-seq	K562	NFYB	interference	1	K562_NFYB_CRISPRi-RNA-seq_1
ENCFF900GDH	CRISPRi RNA-seq	K562	NFYB	interference	3	K562_NFYB_CRISPRi-RNA-seq_3
ENCFF439BLR	CRISPRi RNA-seq	K562	HOXB4	interference	2	K562_HOXB4_CRISPRi-RNA-seq_2
ENCFF033PUK	CRISPRi RNA-seq	K562	HOXB4	interference	1	K562_HOXB4_CRISPRi-RNA-seq_1
ENCFF254DIG	CRISPRi RNA-seq	K562	GATA1	interference	1	K562_GATA1_CRISPRi-RNA-seq_1
ENCFF132PGY	CRISPRi RNA-seq	K562	GATA1	interference	2	K562_GATA1_CRISPRi-RNA-seq_2
ENCFF516FRU	CRISPRi RNA-seq	K562	BACH1	interference	1	K562_BACH1_CRISPRi-RNA-seq_1
ENCFF521BDY	CRISPRi RNA-seq	K562	BACH1	interference	2	K562_BACH1_CRISPRi-RNA-seq_2
ENCFF837EZC	CRISPRi RNA-seq	K562	RELA	interference	4	K562_RELA_CRISPRi-RNA-seq_4
ENCFF514VLC	CRISPRi RNA-seq	K562	RELA	interference	3	K562_RELA_CRISPRi-RNA-seq_3
ENCFF151BRB	CRISPRi RNA-seq	K562	MEIS2	interference	1	K562_MEIS2_CRISPRi-RNA-seq_1
ENCFF979IBU	CRISPRi RNA-seq	K562	MEIS2	interference	2	K562_MEIS2_CRISPRi-RNA-seq_2
ENCFF409FMD	CRISPRi RNA-seq	K562	USF1	interference	1	K562_USF1_CRISPRi-RNA-seq_1
ENCFF991QSJ	CRISPRi RNA-seq	K562	USF1	interference	2	K562_USF1_CRISPRi-RNA-seq_2
ENCFF545SQK	CRISPRi RNA-seq	K562	TRIM28	interference	1	K562_TRIM28_CRISPRi-RNA-seq_1
ENCFF686UEE	CRISPRi RNA-seq	K562	TRIM28	interference	2	K562_TRIM28_CRISPRi-RNA-seq_2
ENCFF272LLI	CRISPRi RNA-seq	K562	NRF1	interference	1	K562_NRF1_CRISPRi-RNA-seq_1
ENCFF047QKO	CRISPRi RNA-seq	K562	NRF1	interference	3	K562_NRF1_CRISPRi-RNA-seq_3
ENCFF183ONQ	CRISPRi RNA-seq	K562	NRF1	interference	4	K562_NRF1_CRISPRi-RNA-seq_4
ENCFF145UQS	CRISPRi RNA-seq	K562	THAP1	interference	2	K562_THAP1_CRISPRi-RNA-seq_2
ENCFF332UTN	CRISPRi RNA-seq	K562	THAP1	interference	1	K562_THAP1_CRISPRi-RNA-seq_1
ENCFF047VVT	CRISPRi RNA-seq	K562	TEAD4	interference	1	K562_TEAD4_CRISPRi-RNA-seq_1
ENCFF945RLS	CRISPRi RNA-seq	K562	TEAD4	interference	2	K562_TEAD4_CRISPRi-RNA-seq_2
