## Supplementary material for "SCENIC+: single-cell multiomic inference of enhancers and gene regulatory networks": Table S4

### Sheet: Sheet1
Table S4. Molecular Cartography probes.
Number	CatNo	Species	Target	Gene Name
1	P0E2P	Mm	ENSMUSG00000023992	Trem2
2	P0H4N	Mm	ENSMUSG00000026751	Nr5a1
3	P0J4M	Mm	ENSMUSG00000070570	Slc17a7
4	P164L	Mm	ENSMUSG00000030043	Tacr1
5	P1H4P	Mm	ENSMUSG00000022468	Endou
6	P1J4N	Mm	ENSMUSG00000027273	Snap25
7	P1R2D	Mm	ENSMUSG00000024621	Csf1r
8	P1T2A	Mm	ENSMUSG00000095139	Pou3f2
9	P2H4Q	Mm	ENSMUSG00000034810	Scn7a
10	P3W7G	Mm	ENSMUSG00000035594	Chrna5
11	P4598	Mm	ENSMUST00000035608	Olig2
12	P4H4S	Mm	ENSMUSG00000026630	Batf3
13	P5643	Mm	ENSMUSG00000020601	Trib2
14	P5H4T	Mm	ENSMUSG00000016194	Hsd11b1
15	P5N3N	Mm	ENSMUSG00000025576	Rbfox3
16	P5T2F	Mm	ENSMUSG00000026890	Lhx6
17	P6E92	Mm	ENSMUST00000008016	Id3
18	P6F4X	Mm	ENSMUSG00000002111	Spi1
19	P6P1K	Mm	ENSMUSG00000020932	Gfap
20	P6QH0	Mm	ENSMUSG00000036192	Rorb
21	P6WCQ	Mm	ENSMUSG00000029648	Flt1
22	P7546	Mm	ENSMUSG00000008575	Nfib
23	P759C	Mm	ENSMUST00000035661	Cspg4
24	P7E93	Mm	ENSMUST00000057503	Lamp5
25	P849E	Mm	ENSMUST00000082430	Gpx3
26	P8G92	Mm	ENSMUST00000061739	Pcp4
27	P8H4X	Mm	ENSMUSG00000072568	Fam84b
28	P8T2J	Mm	ENSMUSG00000004366	Sst
29	P9H4Y	Mm	ENSMUSG00000025905	Oprk1
30	PAF95	Mm	ENSMUSG00000070880	Gad1
31	PAH4Z	Mm	ENSMUSG00000027568	Ntsr1
32	PAJ3X	Mm	ENSMUSG00000031425	Plp1
33	PCC44	Mm	ENSMUSG00000019772	Vip
34	PCE97	Mm	ENSMUST00000095266	Nxph4
35	PCH4L	Mm	ENSMUSG00000061132	Blnk
36	PCN1S	Mm	ENSMUSG00000024411	Aqp4
37	PD44D	Mm	ENSMUSG00000022860	Chodl
38	PD8CG	Mm	ENSMUST00000037119	Dlx1
39	PDH40	Mm	ENSMUSG00000032373	Car12
40	PDQ3T	Mm	ENSMUSG00000034701	Neurod1
41	PE5KV	Mm	ENSMUSG00000029361	Nos1
42	PEH41	Mm	ENSMUSG00000022844	Pdia5
43	PFH42	Mm	ENSMUSG00000028197	Col24a1
44	PG53E	Mm	ENSMUSG00000000214	Th
45	PGC15	Mm	ENSMUSG00000022382	Wnt7b
46	PGH43	Mm	ENSMUSG00000034634	Ly6d
47	PHG45	Mm	ENSMUSG00000029231	Pdgfra
48	PHT2T	Mm	ENSMUSG00000004151	Etv1
49	PJDPV	Mm	ENSMUSG00000061462	Obscn
50	PJF47	Mm	ENSMUSG00000048251	Bcl11b
51	PJM31	Mm	ENSMUSG00000033006	Sox10
52	PK54J	Mm	ENSMUSG00000042453	Reln
53	PKE9F	Mm	ENSMUST00000023826	Sncg
54	PKG47	Mm	ENSMUSG00000062372	Otof
55	PKH46	Mm	ENSMUSG00000024642	Tle4
56	PKQ3L	Mm	ENSMUSG00000032238	Rora
57	PKZ2Q	Mm	ENSMUSG00000019935	Slc17a8
58	PMC4D	Mm	ENSMUSG00000029563	Foxp2
59	PMEAH	Mm	ENSMUST00000021674	Fos
60	PMG48	Mm	ENSMUSG00000029705	Cux1
61	PMH47	Mm	ENSMUSG00000019997	Ccn2
62	PN9DR	Mm	ENSMUST00000035065	Ptgs2
63	PNF9G	Mm	ENSMUSG00000042589	Cux2
64	PNH48	Mm	ENSMUSG00000037940	Inpp4b
65	PNK35	Mm	ENSMUSG00000035033	Tbr1
66	PNZ2S	Mm	ENSMUSG00000021919	Chat
67	PPF9H	Mm	ENSMUSG00000022419	Deptor
68	PPG4A	Mm	ENSMUSG00000037868	Egr2
69	PPH49	Mm	ENSMUSG00000026826	Nr4a2
70	PPZ2T	Mm	ENSMUSG00000005716	Pvalb
71	PQE4E	Mm	ENSMUSG00000005672	Kit
72	PQG4C	Mm	ENSMUSG00000038257	Glra3
73	PQH4A	Mm	ENSMUSG00000047907	Tshz2
74	PR81H	Mm	ENSMUSG00000020717	Pecam1
75	PRC1E	Mm	ENSMUSG00000030772	Dkk3
76	PRG4D	Mm	ENSMUSG00000021708	Rasgrf2
77	PRH4C	Mm	ENSMUSG00000038760	Trhr
78	PS0PE	Mm	ENSMUSG00000003746	Man1a
79	PSG4E	Mm	ENSMUSG00000040706	Agmat
80	PSH4D	Mm	ENSMUSG00000020096	Tbata
81	PT0PF	Mm	ENSMUSG00000048776	Pthlh
82	PTF9N	Mm	ENSMUST00000030687	Rspo1
83	PTG4F	Mm	ENSMUSG00000036545	Adamts2
84	PTH4E	Mm	ENSMUSG00000021743	Fezf2
85	PVG4G	Mm	ENSMUSG00000028222	Calb1
86	PVH4F	Mm	ENSMUSG00000021508	Cxcl14
87	PWF9Q	Mm	ENSMUST00000039987	Tox
88	PWG4H	Mm	ENSMUSG00000021647	Cartpt
89	PWH4G	Mm	ENSMUSG00000032269	Htr3a
90	PWS25	Mm	ENSMUSG00000010175	Prox1
91	PXD2K	Mm	ENSMUSG00000076439	Mog
92	PXG4J	Mm	ENSMUSG00000030340	Scnn1a
93	PXY21	Mm	ENSMUSG00000059173	Pde1a
94	PYA1N	Mm	ENSMUSG00000015568	Lpl
95	PYD9V	Mm	ENSMUST00000023151	Bcl6
96	PYG4K	Mm	ENSMUSG00000038331	Satb2
97	PYH4J	Mm	ENSMUSG00000052551	Adarb2
98	PZ54Y	Mm	ENSMUSG00000027849	Syt6
99	PZG4M	Mm	ENSMUSG00000030785	Cox6a2
100	PZH4K	Mm	ENSMUSG00000035105	Egln3
